# The Genetic Basis of Bacterial Adaptation to Hosts

**DOI:** 10.1101/2025.07.19.665706

**Authors:** Ofir Segev, Alexander Martin Geller, Cristina Bez, Peihan Wang, Avital Akerman-Arad, Lusine Nazaretyan, Fei Chen, Vittorio Venturi, Asaf Levy

**Affiliations:** The Department of Plant Pathology and Microbiology, The Institute of Environmental Science, The Robert H. Smith Faculty of Agriculture, Food, and Environment, The Hebrew University of Jerusalem, Rehovot, Israel; The Bacteriology Group of the International Centre for Genetic Engineering and Biotechnology (ICGEB), Trieste, Italy; CAS Key Laboratory of Genome Sciences and Information, Beijing Institute of Genomics, Chinese Academy of Sciences and China National Center for Bioinformation, Beijing, China; Berlin Institute of Health at Charité-Universitätsmedizin Berlin, Berlin, Germany; African Genome Center, University Mohammed VI Polytechnic (UM6P), Ben Guerir, Morocco

## Abstract

Microbes colonize and interact with diverse multicellular hosts using specialized genes, many of which remain unidentified. Better understanding of host-associated gene functions is a key aspect of microbial ecology. We utilized a large-scale comparative genomics approach to identify and characterize host-associated functions by comparing 72,079 high-quality bacterial genomes from host and non-host environments using five enrichment tests for high accuracy. We uncovered over 3,000 protein domains, 16,000 AlphaFold protein clusters, and 1,500 operons enriched in host-associated bacteria. Additionally, we identified proteins and domains that are enriched in animal- or plant-associated bacteria. These include new functions such as mercury detoxification in hosts and animals in particular, and numerous proteins and domains of unknown function. We validated our results by genetically disrupting five poorly annotated host-associated genes in plant-associated bacteria, resulting in a substantial reduction in rice root colonization. One of the new colonization factors strongly affected bacterial motility and resistance of oxidative stress. Our findings, presented in a new database, GOTHAM DB, reveal the genetic basis of bacterial host association, including new functions underlying host-microbe interactions, and advance our understanding of microbial evolution.
