## Supplementary Tables for "The Genetic Basis of Bacterial Adaptation to Hosts": Supplementary_Table_3_GO_HvN_pfams.xlsx

### Sheet: Host-associated_G
Clade_id	GO_term	k	n	N.1	M	p_value	fdr_corrected	level	parent	GO_category	odds_ratio
Proteus	malate dehydrogenase (quinone) activity	1	1	3	194	0.0154639	0.0463918	5	malate dehydrogenase activity	molecular_function	64.6667
Rhodanobacter	trehalose biosynthetic process	2	2	5	306	0.000214293	0.00307154	7	disaccharide biosynthetic process	biological_process	61.2
Psychrobacter	D-arabinono-1,4-lactone oxidase activity	1	1	2	366	0.00546448	0.0163934	5	oxidoreductase activity, acting on the CH-OH group of donors, oxygen as acceptor	molecular_function	183
Psychrobacter	oxidoreductase activity	2	41	2	366	0.0122764	0.0245527	2	catalytic activity	molecular_function	8.92683
Escherichia	nickel cation binding	4	4	38	235	0.000595975	0.047082	7	transition metal ion binding	molecular_function	6.18421
Photobacterium	lysozyme activity	1	1	2	499	0.00400802	0.0160321	5	hydrolase activity, hydrolyzing O-glycosyl compounds	molecular_function	249.5
Photobacterium	macromolecule catabolic process	2	6	2	324	0.000286664	0.00630662	4	organic substance catabolic process	biological_process	54
Photobacterium	cell wall macromolecule catabolic process	1	1	2	324	0.00617284	0.0151826	5	macromolecule catabolic process	biological_process	162
Photobacterium	peptidoglycan catabolic process	1	1	2	324	0.00617284	0.0151826	7	glycosaminoglycan catabolic process	biological_process	162
Photobacterium	cell wall organization or biogenesis	1	2	2	324	0.0123266	0.0225987	2	cellular process	biological_process	81
Paracoccus	DNA binding	2	42	2	583	0.00507506	0.0218829	4	nucleic acid binding	molecular_function	13.881
Curtobacterium	alpha-L-arabinofuranosidase activity	1	1	1	327	0.0030581	0.0183486	5	hydrolase activity, hydrolyzing O-glycosyl compounds	molecular_function	327
Curtobacterium	arabinan metabolic process	1	1	1	173	0.00578035	0.0462428	5	polysaccharide metabolic process	biological_process	173
Citrobacter	electron transfer activity	5	5	14	222	4.66205e-07	2.09792e-05	1	molecular_function	molecular_function	15.8571
Pseudoduganella	protein C-terminal S-isoprenylcysteine carboxyl O-methyltransferase activity	1	1	3	527	0.0056926	0.0327324	9	protein C-terminal carboxyl O-methyltransferase activity	molecular_function	175.667
Pseudoduganella	C-terminal protein methylation	1	1	1	341	0.00293255	0.00997067	8	protein methylation	biological_process	341
Pantoea	viral release from host cell by cytolysis	1	1	1	224	0.00446429	0.0133929	6	cytolysis by symbiont of host cells	biological_process	224
Pantoea	viral life cycle	1	7	1	224	0.03125	0.0375	2	viral process	biological_process	32
Nocardia	iron ion transmembrane transport	1	1	1	285	0.00350877	0.0320802	5	monoatomic cation transmembrane transport	biological_process	285
Sphingobium	L-serine ammonia-lyase activity	1	1	3	531	0.00564972	0.0338343	5	ammonia-lyase activity	molecular_function	177
Sphingobium	glucosidase activity	1	1	3	531	0.00564972	0.0338343	5	hydrolase activity, hydrolyzing O-glycosyl compounds	molecular_function	177
Sphingobium	4 iron, 4 sulfur cluster binding	1	2	3	531	0.0112781	0.0338343	5	iron-sulfur cluster binding	molecular_function	88.5
Sphingobium	gluconeogenesis	1	3	1	339	0.00884956	0.0353982	6	hexose biosynthetic process	biological_process	113
Stenotrophomonas	phosphotransferase activity, alcohol group as acceptor	2	7	3	301	0.00137979	0.0151777	4	transferase activity, transferring phosphorus-containing groups	molecular_function	28.6667
Stenotrophomonas	protein-N(PI)-phosphohistidine-sugar phosphotransferase activity	1	1	3	301	0.00996678	0.0274086	5	phosphotransferase activity, alcohol group as acceptor	molecular_function	100.333
Novosphingobium	P-type potassium transmembrane transporter activity	3	3	6	666	4.08054e-07	3.7745e-06	6	ATPase-coupled monoatomic cation transmembrane transporter activity	molecular_function	111
Novosphingobium	inorganic molecular entity transmembrane transporter activity	4	19	6	666	6.89947e-06	3.32103e-05	3	transmembrane transporter activity	molecular_function	23.3684
Novosphingobium	protein histidine kinase activity	2	6	6	666	0.000999814	0.00194701	6	protein kinase activity	molecular_function	37
Novosphingobium	chloride channel activity	1	2	6	666	0.0179503	0.0255446	6	monoatomic anion channel activity	molecular_function	55.5
Novosphingobium	phosphorelay sensor kinase activity	1	3	6	666	0.0268242	0.0354463	7	protein histidine kinase activity	molecular_function	37
Novosphingobium	potassium ion transport	2	3	4	452	0.000176075	0.00369758	7	metal ion transport	biological_process	75.3333
Novosphingobium	regulation of ATP-dependent activity	1	1	4	452	0.00884956	0.0309735	3	regulation of molecular function	biological_process	113
Luteimonas	cell adhesion involved in single-species biofilm formation	1	1	2	402	0.00497512	0.0240464	5	cell adhesion involved in biofilm formation	biological_process	201
Luteimonas	single-species submerged biofilm formation	1	1	2	402	0.00497512	0.0240464	6	single-species biofilm formation	biological_process	201
Luteimonas	glutamine metabolic process	1	1	2	402	0.00497512	0.0240464	6	glutamine family amino acid metabolic process	biological_process	201
Enterococcus	transposase activity	3	7	7	171	0.00139151	0.0208726	4	catalytic activity, acting on DNA	molecular_function	10.4694
Ochrobactrum	hydrolase activity, acting on carbon-nitrogen (but not peptide) bonds, in linear amides	1	4	1	318	0.0125786	0.0471698	4	hydrolase activity, acting on carbon-nitrogen (but not peptide) bonds	molecular_function	79.5
Pseudomonas-A	cyclic-di-GMP binding	1	1	1	374	0.0026738	0.0227273	5	anion binding	molecular_function	374
Vibrio	metalloendopeptidase activity	2	4	6	432	0.000954785	0.0143218	5	endopeptidase activity	molecular_function	36
Vibrio	actin binding	1	1	6	432	0.0138889	0.0416667	4	cytoskeletal protein binding	molecular_function	72
Sphingomonas	mannonate dehydratase activity	1	1	3	577	0.00519931	0.0467938	5	hydro-lyase activity	molecular_function	192.333
Neorhizobium	ethanolamine ammonia-lyase activity	2	2	2	420	1.13649e-05	3.40948e-05	5	ammonia-lyase activity	molecular_function	210
Neorhizobium	amino acid metabolic process	2	9	2	278	0.000934992	0.00467496	3	primary metabolic process	biological_process	30.8889
Achromobacter	oxidoreductase activity, acting on single donors with incorporation of molecular oxygen, incorporation of two atoms of oxygen	2	5	7	282	0.00511296	0.0391993	4	oxidoreductase activity, acting on single donors with incorporation of molecular oxygen	molecular_function	16.1143
Achromobacter	host intracellular region	1	1	1	61	0.0163934	0.0229508	4	host cell part	cellular_component	61
Achromobacter	host cell cytoplasm	1	1	1	61	0.0163934	0.0229508	5	host intracellular part	cellular_component	61
Paraburkholderia	nitrogen fixation	3	4	4	329	2.71427e-06	1.76428e-05	4	nitrogen cycle metabolic process	biological_process	61.6875
Paraburkholderia	cytosol	1	1	1	113	0.00884956	0.0442478	2	cellular anatomical entity	cellular_component	113
Flavobacterium	toxin transport	1	1	1	381	0.00262467	0.0131234	4	transport	biological_process	381
Flavobacterium	type VI protein secretion system complex	1	2	1	146	0.0136986	0.0410959	2	protein-containing complex	cellular_component	73
Polaribacter	rhamnose transmembrane transporter activity	1	1	6	542	0.0110701	0.0332103	7	hexose transmembrane transporter activity	molecular_function	90.3333
Polaribacter	mannonate dehydratase activity	1	1	6	542	0.0110701	0.0332103	5	hydro-lyase activity	molecular_function	90.3333
Polaribacter	L-arabinose isomerase activity	1	1	6	542	0.0110701	0.0332103	5	intramolecular oxidoreductase activity, interconverting aldoses and ketoses	molecular_function	90.3333
Sporosarcina	glutamate N-acetyltransferase activity	1	1	1	422	0.00236967	0.014218	7	N-acetyltransferase activity	molecular_function	422
Devosia	protein kinase activity	2	13	3	522	0.00169656	0.0361612	5	kinase activity	molecular_function	26.7692
Devosia	protein phosphorylation	2	3	2	333	5.42711e-05	0.000868338	6	protein modification process	biological_process	111
Acidovorax	trehalose biosynthetic process	1	2	1	292	0.00684932	0.0159817	7	disaccharide biosynthetic process	biological_process	146
Lactobacillus	structural constituent of ribosome	2	4	6	405	0.00108559	0.023883	2	structural molecule activity	molecular_function	33.75
Lactobacillus	protein metabolic process	3	18	5	241	0.00321481	0.0376106	4	organonitrogen compound metabolic process	biological_process	8.03333
Lactobacillus	translation	2	6	5	241	0.00501475	0.0376106	7	peptide biosynthetic process	biological_process	16.0667
Lactobacillus	ribosome	2	4	3	89	0.00452608	0.0134726	5	intracellular non-membrane-bounded organelle	cellular_component	14.8333
Lactobacillus	intracellular anatomical structure	2	10	3	89	0.0323606	0.0485409	2	cellular anatomical entity	cellular_component	5.93333
Mesorhizobium	pentosyltransferase activity	2	2	11	405	0.000672289	0.0248747	4	glycosyltransferase activity	molecular_function	36.8182
Mesorhizobium	nitrogen fixation	4	4	9	271	5.73273e-07	3.89826e-05	4	nitrogen cycle metabolic process	biological_process	30.1111
Mesorhizobium	NAD biosynthetic process	2	3	9	271	0.00290082	0.0197256	9	purine nucleotide biosynthetic process	biological_process	20.0741
Ensifer	translation initiation factor activity	1	1	2	275	0.00727273	0.0315152	6	translation factor activity, RNA binding	molecular_function	137.5
Ensifer	glucose-6-phosphate isomerase activity	1	1	2	275	0.00727273	0.0315152	5	intramolecular oxidoreductase activity, interconverting aldoses and ketoses	molecular_function	137.5
Tenacibaculum	NADP+ nucleosidase activity	1	1	1	485	0.00206186	0.00618557	5	hydrolase activity, hydrolyzing N-glycosyl compounds	molecular_function	485
Aeromicrobium	phosphatase activity	1	6	1	553	0.0108499	0.0325497	5	phosphoric ester hydrolase activity	molecular_function	92.1667
Corynebacterium	inorganic molecular entity transmembrane transporter activity	2	17	3	501	0.0031922	0.0319361	3	transmembrane transporter activity	molecular_function	19.6471
Corynebacterium	inorganic phosphate transmembrane transporter activity	1	1	3	501	0.00598802	0.0319361	4	inorganic molecular entity transmembrane transporter activity	molecular_function	167
Corynebacterium	ferrous iron transmembrane transporter activity	1	1	3	501	0.00598802	0.0319361	8	iron ion transmembrane transporter activity	molecular_function	167
Comamonas	glutaminase activity	1	2	1	470	0.00425532	0.0255319	5	hydrolase activity, acting on carbon-nitrogen (but not peptide) bonds, in linear amides	molecular_function	235
Comamonas	vitamin B6 biosynthetic process	2	2	2	323	1.92297e-05	0.000374978	6	pyridine-containing compound biosynthetic process	biological_process	161.5
Comamonas	pyridoxal phosphate biosynthetic process	1	1	2	323	0.00619195	0.017249	7	vitamin B6 biosynthetic process	biological_process	161.5
Yersinia	antibiotic catabolic process	2	2	2	225	3.96825e-05	0.000952381	3	catabolic process	biological_process	112.5
Yersinia	beta-lactam antibiotic catabolic process	1	1	2	225	0.00888889	0.0304762	6	beta-lactam antibiotic metabolic process	biological_process	112.5
Bacillus-A	cytolysis in another organism	1	1	1	179	0.00558659	0.0167598	4	killing of cells of another organism	biological_process	179
Ruegeria	DNA topoisomerase type II (double strand cut, ATP-hydrolyzing) inhibitor activity	1	1	3	332	0.00903614	0.0256024	4	enzyme inhibitor activity	molecular_function	110.667
Ruegeria	cysteine-type endopeptidase activity	1	1	3	332	0.00903614	0.0256024	5	endopeptidase activity	molecular_function	110.667
Shewanella	selenocysteine incorporation	1	2	1	301	0.00664452	0.0465116	7	translational readthrough	biological_process	150.5
Burkholderia	mercury ion transmembrane transporter activity	2	2	11	347	0.000916193	0.0366477	7	transition metal ion transmembrane transporter activity	molecular_function	31.5455
Burkholderia	metal ion transport	3	5	9	239	0.000359723	0.00632889	6	monoatomic cation transport	biological_process	15.9333
Burkholderia	detoxification of mercury ion	2	2	9	239	0.00126578	0.00632889	3	detoxification of inorganic compound	biological_process	26.5556
Burkholderia	mercury ion transport	2	2	9	239	0.00126578	0.00632889	5	monoatomic cation transmembrane transport	biological_process	26.5556
Burkholderia	response to mercury ion	2	2	9	239	0.00126578	0.00632889	5	response to metal ion	biological_process	26.5556
Burkholderia	response to toxic substance	2	3	9	239	0.00372256	0.0139596	3	response to chemical	biological_process	17.7037
Sinorhizobium	nitrogen fixation	1	4	1	204	0.0196078	0.0490196	4	nitrogen cycle metabolic process	biological_process	51
Agromyces	glucuronate isomerase activity	1	1	2	371	0.00539084	0.0404313	5	intramolecular oxidoreductase activity, interconverting aldoses and ketoses	molecular_function	185.5
Agromyces	iron ion transmembrane transporter activity	1	1	2	371	0.00539084	0.0404313	7	transition metal ion transmembrane transporter activity	molecular_function	185.5
Caulobacter	beta-galactosidase activity	1	4	1	463	0.00863931	0.0302376	6	galactosidase activity	molecular_function	115.75
Agrobacterium	catechol-containing compound metabolic process	1	1	1	183	0.00546448	0.0273224	5	phenol-containing compound metabolic process	biological_process	183
Bradyrhizobium	nitrogen fixation	4	4	18	261	1.61957e-05	0.000987937	4	nitrogen cycle metabolic process	biological_process	14.5

### Sheet: Environmental_G
Clade_id	GO_term	k	n	N.1	M	p_value	fdr_corrected	level	parent	GO_category	odds_ratio
Pseudomonas	oxidoreductase activity, acting on the CH-NH2 group of donors	1	2	1	200	0.01	0.04	3	oxidoreductase activity	molecular_function	0.01
Achromobacter	protein dimerization activity	1	1	2	282	0.0070922	0.0496454	3	protein binding	molecular_function	0.0070922
Sporosarcina	structural constituent of ribosome	1	1	1	422	0.00236967	0.007109	2	structural molecule activity	molecular_function	0.00236967
Cellulomonas	iron-sulfur cluster binding	1	7	1	579	0.0120898	0.0302245	4	metal cluster binding	molecular_function	0.0120898
Duganella	diacylglycerol O-acyltransferase activity	1	1	4	507	0.00788955	0.0220907	7	acylglycerol O-acyltransferase activity	molecular_function	0.00788955
Duganella	ribonucleoside-triphosphate reductase activity	1	1	4	507	0.00788955	0.0220907	5	oxidoreductase activity, acting on CH or CH2 groups, disulfide as acceptor	molecular_function	0.00788955
Caballeronia	structural molecule activity	1	5	1	429	0.011655	0.02331	1	molecular_function	molecular_function	0.011655
Caballeronia	mitochondrion	1	1	1	109	0.00917431	0.0176429	5	intracellular membrane-bounded organelle	cellular_component	0.00917431
Caballeronia	mitochondrial outer membrane	1	1	1	109	0.00917431	0.0176429	5	organelle outer membrane	cellular_component	0.00917431
Caballeronia	mitochondrial envelope	1	1	1	109	0.00917431	0.0176429	4	organelle envelope	cellular_component	0.00917431
Caballeronia	SAM complex	1	1	1	109	0.00917431	0.0176429	5	mitochondrial outer membrane translocase complex	cellular_component	0.00917431
Photobacterium	protein dimerization activity	1	1	1	499	0.00200401	0.00801603	3	protein binding	molecular_function	0.00200401
Photobacterium	response to stimulus	2	21	2	324	0.0040133	0.0462246	1	biological_process	biological_process	0.0648148
Photobacterium	chemotaxis	1	2	2	324	0.0123266	0.0462246	3	taxis	biological_process	0.0123457
Photobacterium	cell envelope	1	2	1	135	0.0148148	0.0296296	3	envelope	cellular_component	0.0148148
Photobacterium	outer membrane-bounded periplasmic space	1	2	1	135	0.0148148	0.0296296	3	periplasmic space	cellular_component	0.0148148
Bosea	transferase activity, transferring phosphorus-containing groups	2	28	2	523	0.00276917	0.0114723	3	transferase activity	molecular_function	0.0535373
Bosea	phosphotransferase activity, carboxyl group as acceptor	1	1	2	523	0.00382409	0.0114723	4	transferase activity, transferring phosphorus-containing groups	molecular_function	0.00382409
Xanthomonas	ribonuclease P activity	1	1	2	263	0.00760456	0.0380228	8	RNA endonuclease activity, producing 5'-phosphomonoesters	molecular_function	0.00760456
Xanthomonas	tRNA binding	1	1	2	263	0.00760456	0.0380228	5	RNA binding	molecular_function	0.00760456
Leucobacter	dipeptidyl-peptidase activity	1	1	2	587	0.00340716	0.0374787	5	exopeptidase activity	molecular_function	0.00340716
Leucobacter	negative regulation of DNA-templated transcription	1	1	1	343	0.00291545	0.0125589	9	negative regulation of RNA biosynthetic process	biological_process	0.00291545
Bacillus	serine-type peptidase activity	1	1	1	286	0.0034965	0.0122378	4	peptidase activity	molecular_function	0.0034965
Amycolatopsis	cysteine-type endopeptidase activity	1	1	2	595	0.00336134	0.0134454	5	endopeptidase activity	molecular_function	0.00336134
Amycolatopsis	acyl-[acyl-carrier-protein] desaturase activity	1	1	2	595	0.00336134	0.0134454	5	oxidoreductase activity, acting on paired donors, with oxidation of a pair of donors resulting in the reduction of molecular oxygen to two molecules of water	molecular_function	0.00336134
Mycobacterium	protein-N(PI)-phosphohistidine-sugar phosphotransferase activity	2	3	9	456	0.00103036	0.0367117	5	phosphotransferase activity, alcohol group as acceptor	molecular_function	0.0296053
Mycobacterium	phosphoenolpyruvate-dependent sugar phosphotransferase system	3	4	11	260	0.000222609	0.00378436	5	carbohydrate import across plasma membrane	biological_process	0.0564103
Phaeobacter	structural constituent of ribosome	2	3	5	348	0.000493998	0.0108679	2	structural molecule activity	molecular_function	0.0215517
Phaeobacter	DNA topoisomerase type II (double strand cut, ATP-hydrolyzing) inhibitor activity	1	1	5	348	0.0143678	0.026341	4	enzyme inhibitor activity	molecular_function	0.0143678
Phaeobacter	translation initiation factor activity	1	1	5	348	0.0143678	0.026341	6	translation factor activity, RNA binding	molecular_function	0.0143678
Phaeobacter	translation	3	4	6	229	4.00959e-05	0.00116278	7	peptide biosynthetic process	biological_process	0.0349345
Phaeobacter	ribosome	2	3	2	75	0.00108108	0.00288288	5	intracellular non-membrane-bounded organelle	cellular_component	0.04
Phaeobacter	intracellular anatomical structure	2	10	2	75	0.0162162	0.0216216	2	cellular anatomical entity	cellular_component	0.133333
Cronobacter	O-methyltransferase activity	1	2	1	245	0.00816327	0.0489796	5	methyltransferase activity	molecular_function	0.00816327
Lysobacter	spore germination	1	1	1	345	0.00289855	0.00724638	3	cellular developmental process	biological_process	0.00289855
Microvirga	porin activity	1	3	1	582	0.00515464	0.0180412	6	wide pore channel activity	molecular_function	0.00515464
Serratia	pseudouridylate synthase activity	1	1	2	275	0.00727273	0.0387171	5	hydro-lyase activity	molecular_function	0.00727273
Aliivibrio	alpha-mannosidase activity	3	3	4	234	1.89737e-06	6.64079e-06	6	mannosidase activity	molecular_function	0.017094
Aliivibrio	mannose metabolic process	3	3	4	158	6.20197e-06	1.86059e-05	6	hexose metabolic process	biological_process	0.0253165
Francisella	chitinase activity	1	1	2	328	0.00609756	0.0474155	5	hydrolase activity, hydrolyzing O-glycosyl compounds	molecular_function	0.00609756
Francisella	metallocarboxypeptidase activity	1	2	2	328	0.0121765	0.0474155	6	metalloexopeptidase activity	molecular_function	0.0121951
Francisella	hydrolase activity	2	44	2	328	0.01764	0.0474155	2	catalytic activity	molecular_function	0.134146
Francisella	macromolecule catabolic process	2	4	3	202	0.000880745	0.0237801	4	organic substance catabolic process	biological_process	0.029703
Francisella	cell wall organization or biogenesis	1	1	3	202	0.0148515	0.0308454	2	cellular process	biological_process	0.0148515
Francisella	cell wall macromolecule catabolic process	1	1	3	202	0.0148515	0.0308454	5	macromolecule catabolic process	biological_process	0.0148515
Francisella	chitin catabolic process	1	1	3	202	0.0148515	0.0308454	6	aminoglycan catabolic process	biological_process	0.0148515
Pseudonocardia	potassium ion transmembrane transport	1	1	1	374	0.0026738	0.0334225	5	monoatomic cation transmembrane transport	biological_process	0.0026738
Legionella	toxin-antitoxin complex	1	2	1	69	0.0289855	0.0483092	4	transcription repressor complex	cellular_component	0.0289855
Proteus	catalytic activity, acting on a protein	2	9	2	194	0.00192297	0.0269216	2	catalytic activity	molecular_function	0.0463918
Proteus	protein tyrosine/serine/threonine phosphatase activity	1	1	2	194	0.0103093	0.028866	7	phosphoprotein phosphatase activity	molecular_function	0.0103093
Proteus	ubiquitin-protein transferase activity	1	1	2	194	0.0103093	0.028866	6	ubiquitin-like protein transferase activity	molecular_function	0.0103093
Clostridium	fructose 1,6-bisphosphate 1-phosphatase activity	1	1	3	663	0.00452489	0.0214932	8	sugar-phosphatase activity	molecular_function	0.00452489
Clostridium	3,4-dihydroxy-2-butanone-4-phosphate synthase activity	1	1	3	663	0.00452489	0.0214932	4	carbon-carbon lyase activity	molecular_function	0.00452489
Brevibacterium	glutaminase activity	1	1	2	422	0.00473934	0.028436	5	hydrolase activity, acting on carbon-nitrogen (but not peptide) bonds, in linear amides	molecular_function	0.00473934
Brevibacterium	vitamin B6 biosynthetic process	2	2	3	242	0.000102877	0.0020061	6	pyridine-containing compound biosynthetic process	biological_process	0.0123967
Brevibacterium	pyridoxal phosphate biosynthetic process	1	1	3	242	0.0123967	0.0371901	7	vitamin B6 biosynthetic process	biological_process	0.0123967
Tenacibaculum	sulfotransferase activity	1	2	1	485	0.00412371	0.0206186	4	transferase activity, transferring sulphur-containing groups	molecular_function	0.00412371
Agrobacterium	arsenite transport	1	1	2	183	0.010929	0.0400729	5	inorganic anion transport	biological_process	0.010929
Agrobacterium	toxin metabolic process	1	1	2	183	0.010929	0.0400729	3	secondary metabolic process	biological_process	0.010929
Pseudarthrobacter	DNA methylation	1	1	1	230	0.00434783	0.0456522	9	DNA alkylation	biological_process	0.00434783
Devosia	single-stranded DNA binding	1	1	1	522	0.00191571	0.0114943	5	DNA binding	molecular_function	0.00191571
Burkholderia	protein histidine kinase activity	2	3	6	347	0.000743819	0.0104135	6	protein kinase activity	molecular_function	0.0259366
Burkholderia	cellular response to stimulus	4	11	9	239	0.000277857	0.0221732	2	cellular process	biological_process	0.103556
Burkholderia	response to stimulus	5	23	9	239	0.000521723	0.0221732	1	biological_process	biological_process	0.173222
Rhodococcus	cellular nitrogen compound metabolic process	5	69	5	251	0.00140906	0.0333088	3	nitrogen compound metabolic process	biological_process	0.2749
Rhodococcus	nucleic acid metabolic process	4	42	5	251	0.00303966	0.0333088	5	nucleobase-containing compound metabolic process	biological_process	0.209163
Rhodococcus	DNA transposition	2	7	5	251	0.00642766	0.0333088	8	DNA recombination	biological_process	0.0697211
Rhodococcus	regulation of DNA-templated transcription	2	7	5	251	0.00642766	0.0333088	8	regulation of gene expression	biological_process	0.0697211
Rhodococcus	DNA-templated transcription	2	9	5	251	0.0108406	0.0333088	7	RNA biosynthetic process	biological_process	0.0896414
Rhodococcus	cellular nitrogen compound biosynthetic process	3	30	5	251	0.0131518	0.0333088	4	cellular nitrogen compound metabolic process	biological_process	0.199203
Rhodococcus	putrescine biosynthetic process	1	1	5	251	0.0199203	0.0333958	8	polyamine biosynthetic process	biological_process	0.0199203
Rhodococcus	organic substance biosynthetic process	3	41	5	251	0.0320903	0.0457287	3	biosynthetic process	biological_process	0.272244
Aeromicrobium	electron transport chain	1	2	1	308	0.00649351	0.038961	4	generation of precursor metabolites and energy	biological_process	0.00649351
Brevundimonas	protein binding	2	13	2	497	0.000632829	0.00189849	2	binding	molecular_function	0.0261569
Neobacillus	hydrolase activity, acting on ester bonds	2	37	2	638	0.00327751	0.0229426	3	hydrolase activity	molecular_function	0.0579937
Clostridium-F	glutamate:sodium symporter activity	1	1	1	201	0.00497512	0.0190713	6	amino acid:sodium symporter activity	molecular_function	0.00497512
Nocardia	biotin transmembrane transporter activity	1	1	2	516	0.00387597	0.0145349	6	monocarboxylic acid transmembrane transporter activity	molecular_function	0.00387597
Nocardia	biotin transport	1	1	1	285	0.00350877	0.0163743	5	vitamin transport	biological_process	0.00350877
Cupriavidus	hydrolase activity, acting on carbon-nitrogen (but not peptide) bonds, in linear amides	1	2	2	447	0.00893851	0.0303909	4	hydrolase activity, acting on carbon-nitrogen (but not peptide) bonds	molecular_function	0.00894855
Cupriavidus	chloride channel activity	1	2	2	447	0.00893851	0.0303909	6	monoatomic anion channel activity	molecular_function	0.00894855
Flavobacterium	carbohydrate metabolic process	6	52	10	381	0.000671439	0.0496865	3	primary metabolic process	biological_process	0.227472
Citrobacter	ribosome	1	1	1	51	0.0196078	0.0392157	5	intracellular non-membrane-bounded organelle	cellular_component	0.0196078
Neorhizobium	thiamine biosynthetic process	1	2	1	278	0.00719424	0.0389688	7	thiamine-containing compound biosynthetic process	biological_process	0.00719424
Paenarthrobacter	structural constituent of ribosome	1	2	1	337	0.00593472	0.0178042	2	structural molecule activity	molecular_function	0.00593472
Roseibium	proton transmembrane transporter activity	1	3	1	393	0.00763359	0.03257	5	monoatomic cation transmembrane transporter activity	molecular_function	0.00763359
Roseibium	proton motive force-driven ATP synthesis	1	1	1	250	0.004	0.0244444	11	ATP biosynthetic process	biological_process	0.004
Roseibium	mitochondrion	1	1	1	92	0.0108696	0.0175121	5	intracellular membrane-bounded organelle	cellular_component	0.0108696
Roseibium	mitochondrial proton-transporting ATP synthase complex	1	1	1	92	0.0108696	0.0175121	5	proton-transporting ATP synthase complex	cellular_component	0.0108696
Roseibium	mitochondrial envelope	1	1	1	92	0.0108696	0.0175121	4	organelle envelope	cellular_component	0.0108696
Roseibium	mitochondrial inner membrane	1	1	1	92	0.0108696	0.0175121	5	organelle inner membrane	cellular_component	0.0108696
Roseibium	mitochondrial proton-transporting ATP synthase complex, coupling factor F(o)	1	1	1	92	0.0108696	0.0175121	5	proton-transporting ATP synthase complex, coupling factor F(o)	cellular_component	0.0108696
Aquimarina	peptidyl-amino acid modification	2	2	4	322	0.000116097	0.00568874	6	protein modification process	biological_process	0.0124224
Aquimarina	macromolecule modification	3	19	4	322	0.000676662	0.0165782	4	macromolecule metabolic process	biological_process	0.0786749
Kocuria	cellulose catabolic process	1	1	1	208	0.00480769	0.0108173	8	beta-glucan catabolic process	biological_process	0.00480769

### Sheet: Host-assoicated_F
Clade_id	GO_term	k	n	N.1	M	p_value	fdr_corrected	level	parent	GO_category	odds_ratio
Devosiaceae	L-arabinose isomerase activity	1	1	1	533	0.00187617	0.011257	5	intramolecular oxidoreductase activity, interconverting aldoses and ketoses	molecular_function	533
Spirosomaceae	site-specific DNA-methyltransferase (adenine-specific) activity	1	2	1	584	0.00342466	0.0171233	6	S-adenosylmethionine-dependent methyltransferase activity	molecular_function	292
DSM-18226	chloramphenicol O-acetyltransferase activity	1	1	3	685	0.00437956	0.0164234	7	O-acetyltransferase activity	molecular_function	228.333
DSM-18226	oxygen binding	1	1	3	685	0.00437956	0.0164234	3	small molecule binding	molecular_function	228.333
Bacillaceae	5'-nucleotidase activity	1	1	1	288	0.00347222	0.0138889	7	nucleotidase activity	molecular_function	288
Caulobacteraceae	response to oxidative stress	1	2	1	391	0.00511509	0.0204604	3	response to stress	biological_process	195.5
Acetobacteraceae	serine O-acetyltransferase activity	1	1	2	848	0.00235849	0.012964	7	serine O-acyltransferase activity	molecular_function	424
Acetobacteraceae	chloride channel activity	1	2	2	848	0.0047142	0.012964	6	monoatomic anion channel activity	molecular_function	212
Acetobacteraceae	cysteine biosynthetic process from serine	1	1	2	524	0.00381679	0.0248092	7	cysteine biosynthetic process	biological_process	262
Mycobacteriaceae	holo-[acyl-carrier-protein] synthase activity	1	1	1	723	0.00138313	0.00829876	5	phosphotransferase activity, for other substituted phosphate groups	molecular_function	723
Xanthobacteraceae	nitrogen fixation	4	7	22	415	0.000188846	0.0211375	4	nitrogen cycle metabolic process	biological_process	10.7792
Burkholderiaceae	nitrogen fixation	3	4	6	554	2.82677e-06	9.61101e-05	4	nitrogen cycle metabolic process	biological_process	69.25
Chitinibacteraceae	amino acid:sodium symporter activity	1	2	1	749	0.00267023	0.0146862	5	organic acid:sodium symporter activity	molecular_function	374.5
Listeriaceae	cholesterol binding	1	1	1	103	0.00970874	0.0174757	5	sterol binding	molecular_function	103
Rhodanobacteraceae	monosaccharide binding	1	1	3	615	0.00487805	0.0439024	3	carbohydrate binding	molecular_function	205
Brevibacillaceae	protein-N(PI)-phosphohistidine-sugar phosphotransferase activity	3	5	3	549	3.64595e-07	3.64595e-06	5	phosphotransferase activity, alcohol group as acceptor	molecular_function	109.8
Brevibacillaceae	phosphoenolpyruvate-dependent sugar phosphotransferase system	4	11	4	318	7.89298e-07	2.56522e-06	5	carbohydrate import across plasma membrane	biological_process	28.9091
Carnobacteriaceae	alpha-mannosidase activity	1	3	1	749	0.00400534	0.0140187	6	mannosidase activity	molecular_function	249.667
Clostridiaceae	hydrolase activity, hydrolyzing O-glycosyl compounds	6	44	8	763	6.73664e-07	4.05018e-06	4	hydrolase activity, acting on glycosyl bonds	molecular_function	13.0057
Clostridiaceae	alpha-mannosidase activity	3	3	8	763	7.59408e-07	4.05018e-06	6	mannosidase activity	molecular_function	95.375
Clostridiaceae	exo-alpha-sialidase activity	1	1	8	763	0.0104849	0.0239655	6	alpha-sialidase activity	molecular_function	95.375
Clostridiaceae	glutaminase activity	1	2	8	763	0.0208735	0.0417471	5	hydrolase activity, acting on carbon-nitrogen (but not peptide) bonds, in linear amides	molecular_function	47.6875
Clostridiaceae	mannose metabolic process	3	3	7	460	2.17162e-06	6.29769e-05	6	hexose metabolic process	biological_process	65.7143
Clostridiaceae	carbohydrate metabolic process	6	69	7	460	5.80556e-05	0.000841806	3	primary metabolic process	biological_process	5.71429
Stappiaceae	oxidoreductase activity, acting on NAD(P)H, quinone or similar compound as acceptor	2	2	2	552	6.57566e-06	3.28783e-05	4	oxidoreductase activity, acting on NAD(P)H	molecular_function	276
Streptosporangiaceae	DNA-binding transcription factor activity	1	1	2	701	0.00285307	0.0142551	2	transcription regulator activity	molecular_function	350.5
Streptosporangiaceae	regulation of termination of DNA-templated transcription	1	1	1	396	0.00252525	0.0180375	8	regulation of RNA biosynthetic process	biological_process	396
Streptosporangiaceae	protein-containing complex disassembly	1	1	1	396	0.00252525	0.0180375	5	cellular component disassembly	biological_process	396
Streptosporangiaceae	DNA-templated transcription termination	1	1	1	396	0.00252525	0.0180375	7	RNA biosynthetic process	biological_process	396
Cyclobacteriaceae	serine-type carboxypeptidase activity	1	2	1	720	0.00277778	0.0152778	6	serine-type exopeptidase activity	molecular_function	360
Sphingomonadaceae	P-type potassium transmembrane transporter activity	3	3	22	714	2.5492e-05	0.000403467	6	ATPase-coupled monoatomic cation transmembrane transporter activity	molecular_function	32.4545
Sphingomonadaceae	active transmembrane transporter activity	5	14	22	714	2.88191e-05	0.000403467	3	transmembrane transporter activity	molecular_function	11.5909
Sphingomonadaceae	hydrolase activity, hydrolyzing O-glycosyl compounds	5	34	22	714	0.00266328	0.0143783	4	hydrolase activity, acting on glycosyl bonds	molecular_function	4.77273
Sphingomonadaceae	protein-N(PI)-phosphohistidine-sugar phosphotransferase activity	2	3	22	714	0.00267156	0.0143783	5	phosphotransferase activity, alcohol group as acceptor	molecular_function	21.6364
Sphingomonadaceae	inorganic molecular entity transmembrane transporter activity	4	21	22	714	0.00287566	0.0143783	3	transmembrane transporter activity	molecular_function	6.18182
Sphingomonadaceae	potassium ion transport	2	3	15	481	0.00267932	0.0396539	7	metal ion transport	biological_process	21.3778
Sphingomonadaceae	phosphoenolpyruvate-dependent sugar phosphotransferase system	2	3	15	481	0.00267932	0.0396539	5	carbohydrate import across plasma membrane	biological_process	21.3778
Beijerinckiaceae	transmembrane transporter activity	3	68	5	772	0.00575681	0.0323834	2	transporter activity	molecular_function	6.81176
Beijerinckiaceae	cytochrome bo3 ubiquinol oxidase activity	1	1	5	772	0.00647668	0.0323834	4	oxidoreductase activity, acting on a heme group of donors	molecular_function	154.4
Beijerinckiaceae	chloride channel activity	1	2	5	772	0.0129198	0.0358882	6	monoatomic anion channel activity	molecular_function	77.2
Microbacteriaceae	heme oxygenase (decyclizing) activity	1	1	1	657	0.00152207	0.00532725	5	oxidoreductase activity, acting on paired donors, with incorporation or reduction of molecular oxygen, reduced flavin or flavoprotein as one donor, and incorporation of one atom of oxygen	molecular_function	657
Microbacteriaceae	heme oxidation	1	1	1	387	0.00258398	0.0223945	7	heme metabolic process	biological_process	387
Microbacteriaceae	porphyrin-containing compound catabolic process	1	1	1	387	0.00258398	0.0223945	6	tetrapyrrole catabolic process	biological_process	387
Propionibacteriaceae	C4-dicarboxylate transmembrane transporter activity	1	1	2	760	0.00263158	0.0236842	5	carboxylic acid transmembrane transporter activity	molecular_function	380
Rhodobacteraceae	amino acid:sodium symporter activity	2	2	18	690	0.000643655	0.0120149	5	organic acid:sodium symporter activity	molecular_function	38.3333
Rhodobacteraceae	secondary metabolic process	3	5	14	450	0.000232451	0.016504	2	metabolic process	biological_process	19.2857
Rhodobacteraceae	amino acid transport	2	2	14	450	0.000900767	0.0319772	7	carboxylic acid transport	biological_process	32.1429
Vibrionaceae	negative regulation of DNA-templated transcription	2	4	7	319	0.00243218	0.0241007	9	negative regulation of RNA biosynthetic process	biological_process	22.7857
DSM-1321	nitric-oxide synthase activity	1	1	2	610	0.00327869	0.0163934	5	oxidoreductase activity, acting on paired donors, with incorporation or reduction of molecular oxygen, NAD(P)H as one donor, and incorporation of one atom of oxygen	molecular_function	305
DSM-1321	identical protein binding	1	2	2	610	0.00655199	0.02184	3	protein binding	molecular_function	152.5
DSM-1321	nitric oxide biosynthetic process	1	1	1	369	0.00271003	0.0108401	5	cellular nitrogen compound biosynthetic process	biological_process	369
Micromonosporaceae	alpha-glucuronidase activity	1	3	1	617	0.00486224	0.0291734	5	hydrolase activity, hydrolyzing O-glycosyl compounds	molecular_function	205.667
Micromonosporaceae	xylan catabolic process	1	3	1	374	0.00802139	0.0294118	8	hemicellulose catabolic process	biological_process	124.667
Micromonosporaceae	cell wall organization or biogenesis	1	7	1	374	0.0187166	0.0411765	2	cellular process	biological_process	53.4286
Cellvibrionaceae	acetaldehyde dehydrogenase (acetylating) activity	1	1	1	802	0.00124688	0.0074813	5	oxidoreductase activity, acting on the aldehyde or oxo group of donors, NAD or NADP as acceptor	molecular_function	802
Rhizobiaceae	nitrogen fixation	4	4	16	400	1.73211e-06	4.93652e-05	4	nitrogen cycle metabolic process	biological_process	25
Rhizobiaceae	metabolic process	16	272	16	400	0.00180634	0.0279014	1	biological_process	biological_process	1.47059
Rhizobiaceae	carbohydrate metabolic process	7	54	16	400	0.0024271	0.0279014	3	primary metabolic process	biological_process	3.24074
Rhizobiaceae	NAD biosynthetic process	2	3	16	400	0.00440549	0.0279014	9	purine nucleotide biosynthetic process	biological_process	16.6667
Rhizobiaceae	oligosaccharide biosynthetic process	2	4	16	400	0.00860458	0.0377278	5	carbohydrate biosynthetic process	biological_process	12.5

### Sheet: Environmental_F
Clade_id	GO_term	k	n	N.1	M	p_value	fdr_corrected	level	parent	GO_category	odds_ratio
Dermatophilaceae	fumarylacetoacetase activity	1	1	1	729	0.00137174	0.00274348	5	hydrolase activity, acting on acid carbon-carbon bonds, in ketonic substances	molecular_function	0.00137174
Rhizobiaceae	NAD+ binding	1	1	2	598	0.00334448	0.0284281	5	anion binding	molecular_function	0.00334448
Dermabacteraceae	benzoate transmembrane transporter activity	1	1	1	485	0.00206186	0.00824742	5	carboxylic acid transmembrane transporter activity	molecular_function	0.00206186
Dermabacteraceae	benzoate transport	1	1	1	283	0.00353357	0.0353357	8	monocarboxylic acid transport	biological_process	0.00353357
Devosiaceae	single-stranded DNA binding	1	1	1	533	0.00187617	0.011257	5	DNA binding	molecular_function	0.00187617
Microbacteriaceae	NADH dehydrogenase (ubiquinone) activity	2	3	11	657	0.000758662	0.00622103	6	NADH dehydrogenase (quinone) activity	molecular_function	0.0251142
Microbacteriaceae	transposase activity	2	5	11	657	0.00248275	0.0127241	4	catalytic activity, acting on DNA	molecular_function	0.0418569
Microbacteriaceae	copper ion binding	2	6	11	657	0.00369002	0.0168101	7	transition metal ion binding	molecular_function	0.0502283
Microbacteriaceae	DNA transposition	2	5	2	387	0.000133885	0.00120496	8	DNA recombination	biological_process	0.0129199
Paenibacillaceae	NADH dehydrogenase (ubiquinone) activity	3	3	3	736	1.51109e-08	4.53327e-08	6	NADH dehydrogenase (quinone) activity	molecular_function	0.00407609
Xanthomonadaceae	malate synthase activity	1	1	1	672	0.0014881	0.00892857	5	acyltransferase activity, acyl groups converted into alkyl on transfer	molecular_function	0.0014881
Xanthomonadaceae	glyoxylate cycle	1	1	1	417	0.00239808	0.0179856	5	glyoxylate metabolic process	biological_process	0.00239808
Propionibacteriaceae	DNA ligase (ATP) activity	2	2	11	760	0.000190694	0.00800915	5	DNA ligase activity	molecular_function	0.0144737
Propionibacteriaceae	DNA damage response	5	13	11	460	3.23952e-06	9.21889e-05	4	cellular response to stress	biological_process	0.0621739
Propionibacteriaceae	DNA repair	4	12	11	460	8.03246e-05	0.000594402	7	DNA metabolic process	biological_process	0.0717391
Rhodanobacteraceae	serine-type peptidase activity	2	7	3	615	0.000331863	0.00199118	4	peptidase activity	molecular_function	0.0170732
Rhodanobacteraceae	serine-type endopeptidase activity	1	2	3	615	0.00974021	0.0233765	5	endopeptidase activity	molecular_function	0.0097561
Rhodanobacteraceae	unfolded protein binding	1	2	3	615	0.00974021	0.0233765	3	protein binding	molecular_function	0.0097561
Rhodanobacteraceae	proteolysis	2	19	2	400	0.00214286	0.0192857	5	protein metabolic process	biological_process	0.0475
Beijerinckiaceae	mismatch repair	1	1	1	513	0.00194932	0.042885	8	DNA repair	biological_process	0.00194932
Nocardioidaceae	malate synthase activity	1	1	2	665	0.00300752	0.0110276	5	acyltransferase activity, acyl groups converted into alkyl on transfer	molecular_function	0.00300752
Nocardioidaceae	N-acetylmuramoyl-L-alanine amidase activity	1	1	2	665	0.00300752	0.0110276	5	hydrolase activity, acting on carbon-nitrogen (but not peptide) bonds, in linear amides	molecular_function	0.00300752
Burkholderiaceae	phenol 2-monooxygenase activity	1	1	3	825	0.00363636	0.0363195	5	oxidoreductase activity, acting on paired donors, with incorporation or reduction of molecular oxygen, NAD(P)H as one donor, and incorporation of one atom of oxygen	molecular_function	0.00363636
Burkholderiaceae	cysteine-type peptidase activity	1	2	3	825	0.0072639	0.0363195	4	peptidase activity	molecular_function	0.00727273
Burkholderiaceae	mitochondrial envelope	1	1	3	229	0.0131004	0.029476	4	organelle envelope	cellular_component	0.0131004
Burkholderiaceae	mitochondrion	1	1	3	229	0.0131004	0.029476	5	intracellular membrane-bounded organelle	cellular_component	0.0131004
Burkholderiaceae	mitochondrial outer membrane	1	1	3	229	0.0131004	0.029476	5	organelle outer membrane	cellular_component	0.0131004
Burkholderiaceae	SAM complex	1	1	3	229	0.0131004	0.029476	5	mitochondrial outer membrane translocase complex	cellular_component	0.0131004
Micrococcaceae	DNA ligase (ATP) activity	2	2	12	713	0.000260019	0.00611044	5	DNA ligase activity	molecular_function	0.0168303
Micrococcaceae	DNA metabolic process	6	42	8	422	1.66331e-05	0.000565526	6	nucleic acid metabolic process	biological_process	0.132701
Micrococcaceae	DNA recombination	3	13	8	422	0.00117649	0.00840803	7	DNA metabolic process	biological_process	0.0821485
Micrococcaceae	DNA repair	3	13	8	422	0.00117649	0.00840803	7	DNA metabolic process	biological_process	0.0821485
Micrococcaceae	double-strand break repair via nonhomologous end joining	1	1	8	422	0.0189573	0.0379147	9	double-strand break repair	biological_process	0.0189573
Enterobacteriaceae	cytoskeletal motor activity	3	3	16	458	3.52041e-05	0.00154898	1	molecular_function	molecular_function	0.0349345
Enterobacteriaceae	protein histidine kinase activity	2	2	16	458	0.00114665	0.0168175	6	protein kinase activity	molecular_function	0.0349345
Enterobacteriaceae	structural molecule activity	3	9	16	458	0.0025965	0.0285615	1	molecular_function	molecular_function	0.104803
Enterobacteriaceae	bacterial-type flagellum-dependent cell motility	6	6	29	358	1.69448e-07	5.12581e-06	5	archaeal or bacterial-type flagellum-dependent cell motility	biological_process	0.0810056
Enterobacteriaceae	bacterial-type flagellum organization	5	5	29	358	2.4923e-06	6.03137e-05	5	organelle organization	biological_process	0.0810056
Enterobacteriaceae	chemotaxis	5	6	29	358	1.41066e-05	0.000189655	3	taxis	biological_process	0.0972067
Enterobacteriaceae	bacterial-type flagellum assembly	4	4	29	358	3.5291e-05	0.000355851	6	bacterial-type flagellum organization	biological_process	0.0810056
Enterobacteriaceae	signal transduction	4	6	29	358	0.000471244	0.00407289	2	cellular process	biological_process	0.121508
Enterobacteriaceae	response to stimulus	9	36	29	358	0.000902352	0.00682404	1	biological_process	biological_process	0.324022
Enterobacteriaceae	signaling	4	7	29	358	0.00103747	0.00738435	3	regulation of biological process	biological_process	0.14176
Enterobacteriaceae	establishment of protein localization	5	13	29	358	0.00200946	0.010131	5	protein localization	biological_process	0.210615
Enterobacteriaceae	response to chemical	5	13	29	358	0.00200946	0.010131	2	response to stimulus	biological_process	0.210615
Enterobacteriaceae	cell communication	4	9	29	358	0.00332512	0.0160936	2	cellular process	biological_process	0.182263
Enterobacteriaceae	response to external stimulus	5	15	29	358	0.00417007	0.0194069	2	response to stimulus	biological_process	0.243017
Enterobacteriaceae	positive regulation of DNA-templated transcription	2	2	29	358	0.00635338	0.0197118	9	positive regulation of RNA biosynthetic process	biological_process	0.0810056
Enterobacteriaceae	cellular component biogenesis	4	11	29	358	0.00775391	0.0208494	3	cellular component organization or biogenesis	biological_process	0.222765
Enterobacteriaceae	protein secretion	4	11	29	358	0.00775391	0.0208494	7	protein transport	biological_process	0.222765
Enterobacteriaceae	phosphorelay signal transduction system	2	3	29	358	0.0180964	0.0398121	4	intracellular signal transduction	biological_process	0.121508
Enterobacteriaceae	bacterial-type flagellum	9	9	21	140	6.71215e-09	1.47667e-07	3	cell projection	cellular_component	0.15
Enterobacteriaceae	bacterial-type flagellum basal body	4	4	21	140	0.000390421	0.00171785	2	cellular anatomical entity	cellular_component	0.15
Vibrionaceae	oxidoreductase activity, acting on single donors with incorporation of molecular oxygen, incorporation of two atoms of oxygen	1	1	3	514	0.00583658	0.0466016	4	oxidoreductase activity, acting on single donors with incorporation of molecular oxygen	molecular_function	0.00583658
Vibrionaceae	aminoacyltransferase activity	1	1	3	514	0.00583658	0.0466016	4	acyltransferase activity	molecular_function	0.00583658
Xanthobacteraceae	electron transporter, transferring electrons within the cyclic electron transport pathway of photosynthesis activity	1	3	2	643	0.00931673	0.0465836	2	electron transfer activity	molecular_function	0.00933126
Clostridiaceae	3-methyl-2-oxobutanoate hydroxymethyltransferase activity	1	1	5	763	0.00655308	0.0409567	5	hydroxymethyl-, formyl- and related transferase activity	molecular_function	0.00655308
Clostridiaceae	ferrous iron binding	1	1	5	763	0.00655308	0.0409567	8	iron ion binding	molecular_function	0.00655308
Clostridiaceae	indole-3-glycerol-phosphate synthase activity	1	1	5	763	0.00655308	0.0409567	5	carboxy-lyase activity	molecular_function	0.00655308
Moraxellaceae	carboxylic acid metabolic process	3	14	3	347	5.27264e-05	0.00102816	5	oxoacid metabolic process	biological_process	0.0403458
Moraxellaceae	L-amino acid metabolic process	2	7	3	347	0.00103932	0.00731579	5	alpha-amino acid metabolic process	biological_process	0.0302594
Moraxellaceae	proteinogenic amino acid metabolic process	2	7	3	347	0.00103932	0.00731579	4	organonitrogen compound metabolic process	biological_process	0.0302594
Moraxellaceae	arginine biosynthetic process	1	1	3	347	0.00864553	0.0337176	7	glutamine family amino acid biosynthetic process	biological_process	0.00864553
Moraxellaceae	methionine metabolic process	1	2	3	347	0.0172411	0.0478898	5	sulfur amino acid metabolic process	biological_process	0.0172911
Moraxellaceae	fatty acid metabolic process	1	2	3	347	0.0172411	0.0478898	7	monocarboxylic acid metabolic process	biological_process	0.0172911
Aeromonadaceae	aspartate 1-decarboxylase activity	1	1	2	520	0.00384615	0.0192122	5	carboxy-lyase activity	molecular_function	0.00384615
Aeromonadaceae	acetate-CoA ligase (ADP-forming) activity	1	1	2	520	0.00384615	0.0192122	5	acid-thiol ligase activity	molecular_function	0.00384615
Aeromonadaceae	alanine biosynthetic process	1	1	1	339	0.00294985	0.0368732	6	amino acid biosynthetic process	biological_process	0.00294985
Cyclobacteriaceae	protein kinase activity	2	9	3	720	0.000414534	0.00994882	5	kinase activity	molecular_function	0.01875
Cyclobacteriaceae	protein phosphorylation	2	3	2	418	3.44222e-05	0.000550756	6	protein modification process	biological_process	0.00717703
Pseudonocardiaceae	acid phosphatase activity	1	1	2	743	0.00269179	0.0323015	6	phosphatase activity	molecular_function	0.00269179
Rhodobacteraceae	ribulose-bisphosphate carboxylase activity	2	2	16	690	0.000504827	0.0267559	5	carboxy-lyase activity	molecular_function	0.0231884
Rhodobacteraceae	metal ion binding	6	64	16	690	0.00192809	0.0401899	5	cation binding	molecular_function	0.247343
Rhodobacteraceae	cell projection	3	9	7	189	0.00240615	0.0216553	2	cellular anatomical entity	cellular_component	0.111111
Aerococcaceae	histidine biosynthetic process	3	4	7	447	9.40443e-06	0.000390284	5	histidine metabolic process	biological_process	0.0208799
Aerococcaceae	small molecule biosynthetic process	5	43	7	447	0.000119811	0.00195416	3	biosynthetic process	biological_process	0.134676
Streptosporangiaceae	cobalamin biosynthetic process	2	7	3	396	0.000798709	0.00596987	6	tetrapyrrole biosynthetic process	biological_process	0.0265152
Streptosporangiaceae	cellular nitrogen compound metabolic process	3	100	3	396	0.0157425	0.0393562	3	nitrogen compound metabolic process	biological_process	0.252525
Carnobacteriaceae	bacterial-type flagellum organization	1	2	2	487	0.0082051	0.0410255	5	organelle organization	biological_process	0.00821355
Alteromonadaceae	manganese ion transmembrane transporter activity	1	1	1	758	0.00131926	0.0131926	7	transition metal ion transmembrane transporter activity	molecular_function	0.00131926
Alteromonadaceae	intracellular manganese ion homeostasis	1	1	1	473	0.00211416	0.00691909	6	intracellular monoatomic cation homeostasis	biological_process	0.00211416
Brevibacillaceae	NAD+ kinase activity	1	1	1	549	0.00182149	0.0127505	5	kinase activity	molecular_function	0.00182149
Legionellaceae	ligand-gated monoatomic ion channel activity	1	1	2	371	0.00539084	0.0215342	5	monoatomic ion channel activity	molecular_function	0.00539084
Legionellaceae	cytochrome bo3 ubiquinol oxidase activity	1	1	2	371	0.00539084	0.0215342	4	oxidoreductase activity, acting on a heme group of donors	molecular_function	0.00539084
Legionellaceae	transmembrane transporter activity	2	32	2	371	0.00722663	0.0215342	2	transporter activity	molecular_function	0.0862534
Legionellaceae	electron transport chain	1	1	1	214	0.0046729	0.0280374	4	generation of precursor metabolites and energy	biological_process	0.0046729
Brevibacteriaceae	glutaminase activity	1	1	2	432	0.00462963	0.0277778	5	hydrolase activity, acting on carbon-nitrogen (but not peptide) bonds, in linear amides	molecular_function	0.00462963
Brevibacteriaceae	hydrolase activity	2	63	2	432	0.0209783	0.041425	2	catalytic activity	molecular_function	0.145833
Brevibacteriaceae	vitamin B6 biosynthetic process	2	2	2	244	3.37314e-05	0.000657762	6	pyridine-containing compound biosynthetic process	biological_process	0.00819672
Brevibacteriaceae	pyridoxal phosphate biosynthetic process	1	1	2	244	0.00819672	0.0245902	7	vitamin B6 biosynthetic process	biological_process	0.00819672
