## Supplementary Tables for "The Genetic Basis of Bacterial Adaptation to Hosts": Supplementary_Table_8_PCoA.xlsx

### Sheet: HvN_G_AFC
clade	delta_accuracy	delta_f1	delta_precision	delta_recall	delta_AIC	AIC_proportion	improvement
Mesorhizobium	0.0696517	0.0357312	0.0686029	-0.00581395	-60.4415	0.674295	TRUE
Nocardioides	0.221154	0.598901	0.068323	0.688889	-38.4479	0.73812	TRUE
Corynebacterium	0.0160183	0.00782713	0.0263485	-0.0121065	-58.2234	0.738522	TRUE
Nocardia	0.186813	0.0938182	0.227047	-0.0952381	-28.359	0.761373	TRUE
Paracoccus	0.22449	0.823529	0.823529	0.823529	-15.7104	0.778081	TRUE
Paraburkholderia	0.25	0.231493	0.289714	0.180328	-38.9269	0.779575	TRUE
Bradyrhizobium	0.0876289	0.0456922	0.0816879	0	-34.1319	0.785616	TRUE
Rhodococcus	0.0138889	0.0690196	-0.0914286	0.12	-38.0617	0.789416	TRUE
Lactobacillus	0.0285714	0.0143284	0.0457143	-0.0179641	-21.8205	0.792162	TRUE
Ruegeria	0.163636	0.0888889	0.156522	0	-13.6478	0.793217	TRUE
Variovorax	0.151899	0.206897	0.222222	0.193548	-20.2324	0.803524	TRUE
Agromyces	0.294118	0.252252	0.275689	0.222222	-9.90199	0.809029	TRUE
Ensifer	0.3	0.254941	0.253205	0.25	-11.5855	0.811456	TRUE
Bosea	0.25	0.163363	0.265107	0	-9.07346	0.818151	TRUE
Clostridium-F	0.0571429	0.036089	0.0631868	0	-14.9861	0.822049	TRUE
Aliivibrio	0.205128	0.16087	0.246154	0.05	-9.63956	0.822775	TRUE
Aeromicrobium	0.28	0.162791	0.28	0	-6.72973	0.823019	TRUE
Pseudonocardia	0.36	0.251786	0.282353	0.2	-6.95294	0.824565	TRUE
Cellulomonas	0.3	0.368571	0.3	0.4	-8.06442	0.824795	TRUE
Caballeronia	0.176471	0.869565	0.909091	0.833333	-11.5178	0.827497	TRUE
Methylobacterium	0.0824742	0.0420924	0.0639407	0	-21.0587	0.831191	TRUE
Pseudarthrobacter	0.160714	0.268983	0.184524	0.333333	-12.397	0.834446	TRUE
Neobacillus	0.333333	0.941176	0.888889	1	-5.58729	0.838575	TRUE
Sphingomonas	0.119718	0.0876017	0.11891	0.05	-30.7301	0.840267	TRUE
Cronobacter	0.0932203	0.0459732	0.0744149	-0.0125	-23.9066	0.843908	TRUE
Devosia	0.26087	0.57754	0.222222	0.75	-5.73	0.844213	TRUE
Pandoraea	0.0851064	0.0669516	0.0833333	0.0416667	-10.5291	0.847707	TRUE
Brevundimonas	0.1875	0.8	0.8	0.8	-10.0897	0.848935	TRUE
Acidovorax	0.125	0.236453	0.0375	0.315789	-9.39424	0.853176	TRUE
Amycolatopsis	0.16129	0.777778	0.777778	0.777778	-11.7613	0.858373	TRUE
Microvirga	0.238095	0.263158	0.222222	0.3	-4.52241	0.863783	TRUE
Spirillospora	0.2	0.823529	0.875	0.777778	-5.87381	0.867184	TRUE
Lysobacter	0.0697674	0.249524	-0.291667	0.555556	-7.9699	0.869266	TRUE
Legionella	0.0380623	0.00845972	0.0749943	-0.0865385	-41.1885	0.875466	TRUE
Aquimarina	0.25	0.133995	0.25	-0.0666667	-4.76265	0.876729	TRUE
Pseudomonas-A	0.0757576	0.564103	0.647059	0.5	-10.8732	0.880334	TRUE
Roseibium	0.138889	0.141176	0.176471	0.111111	-5.70954	0.882137	TRUE
Caulobacter	0.136364	0.144703	0.10766	0.181818	-6.78492	0.884793	TRUE
Duganella	0.148148	0.285714	0	0.444444	-4.26456	0.884994	TRUE
Flavobacterium	0.0604027	0.232454	0.11204	0.208791	-36.9557	0.886412	TRUE
Leucobacter	0.181818	0.111111	0.2	0	-3.7347	0.888498	TRUE
Psychrobacter	0.142857	0.274725	0	0.333333	-5.50552	0.889095	TRUE
Ochrobactrum	0.1	0.0616175	0.104348	0	-4.93663	0.891217	TRUE
Micromonospora	0.0408163	0.0628049	0.127714	0.0377358	-19.3162	0.894519	TRUE
Pseudoduganella	0.173913	0.185464	0.233333	0.111111	-3.54348	0.894829	TRUE
Curtobacterium	0.1	0.042735	0.136232	-0.0909091	-4.63398	0.89494	TRUE
Tenacibaculum	0.181818	0.7	0.7	0.7	-3.82187	0.895067	TRUE
Novosphingobium	0.107692	0.358974	0.243056	0.411765	-8.26939	0.895331	TRUE
Luteimonas	0.115385	0.110769	0.119048	0.0909091	-3.98328	0.896424	TRUE
Marinomonas	0.0967742	0.615385	0.8	0.5	-4.64597	0.897437	TRUE
Kocuria	0.162162	0.113208	0.107143	0.12	-5.2809	0.899037	TRUE
Cupriavidus	0.0338983	0.285714	1	0.166667	-7.20814	0.900926	TRUE
Massilia	0.222222	0.527059	0.285714	0.727273	-4.91341	0.902045	TRUE
Peribacillus	0.269231	0.157143	0.233333	0	-4.05204	0.903218	TRUE
Paenarthrobacter	0.2	0.687747	-0.230769	0.9	-4.26078	0.903784	TRUE
Neorhizobium	0.097561	0.0700876	0.16	0	-5.1078	0.904436	TRUE
Arthrobacter-I	0.166667	0.8	0.75	0.857143	-3.57207	0.904514	TRUE
Sinorhizobium	0.0141844	0.00713953	0.0136742	0	-8.99016	0.905323	TRUE
Lysinibacillus	0.0833333	0.342857	-0.15	0.6	-5.05488	0.90792	TRUE
Glutamicibacter	0.173913	0.0676692	0.270903	-0.2	-3.2263	0.910369	TRUE
Chryseobacterium	0.0942029	0.0295291	0.105176	-0.113636	-16.4958	0.911277	TRUE
Comamonas	0.016129	0.0168067	0.0641026	0	-6.77349	0.913016	TRUE
Dickeya	0.0882353	0.0487421	0.135093	-0.04	-4.09888	0.913116	TRUE
Streptomyces	0	0.0428571	0.5	0.0223881	-48.933	0.913649	TRUE
Paenibacillus	0.0852713	0.105288	0.0483649	0.176471	-15.2716	0.914694	TRUE
Halomonas	0	0	0	0	-6.16263	0.915755	TRUE
Rhodanobacter	0.166667	0.4	0	0.571429	-2.65316	0.917735	TRUE
Polaribacter	0.181818	0.833333	0.833333	0.833333	-2.73937	0.919144	TRUE
Sphingobium	0.0609756	0.666667	0.857143	0.545455	-6.29851	0.921554	TRUE
Pseudoxanthomonas-A	0.05	0.0367816	0.00833333	0.0714286	-2.30714	0.922698	TRUE
Shewanella	0.0603448	0.211034	0.0102339	0.266667	-11.6614	0.923092	TRUE
Mycobacterium	0	0	0	0	-55.7912	0.923517	TRUE
Porphyromonas	0	0	0	0	-6.65892	0.923532	TRUE
Sporosarcina	0.147059	0.116057	0.150794	0.0625	-3.93894	0.923642	TRUE
Herbaspirillum	0.0833333	0.0428571	0.0681818	0	-3.82653	0.925096	TRUE
Francisella	0.125	0.0929825	0.0495392	0.137931	-3.83817	0.927307	TRUE
Micrococcus	0.172414	0.320574	0.275	0.285714	-2.95463	0.934353	TRUE
Xanthomonas	0	0	0	0	-10.1184	0.934576	TRUE
Gordonia	0.0689655	0.191142	0.0833333	0.238095	-5.04993	0.934611	TRUE
Stenotrophomonas	0.037037	0.0186159	0.0439306	-0.0123457	-14.7003	0.934702	TRUE
Allorhizobium	0.1	0.0619796	0.075	0.0454545	-2.6648	0.937129	TRUE
Listeria	0.0241597	0.010908	0.0282855	-0.0142857	-53.9374	0.938213	TRUE
Brevibacterium	0.0555556	0.0438596	0.117647	0	-2.95477	0.938963	TRUE
Agrobacterium	0	0	0	0	-11.2201	0.939539	TRUE
Ochrobactrum-A	0.0909091	0.037674	0.0959596	-0.0666667	-2.0028	0.943156	TRUE
Azospirillum	0.153846	0.188561	0.0833333	0.315789	-3.15781	0.944665	TRUE
Photobacterium	0	0	0	0	-6.38983	0.945199	TRUE
Kosakonia	0.15	0.0967742	0.125	0.0666667	-1.57087	0.946984	TRUE
Ralstonia	0.0581395	0.0251852	0.1083	-0.0735294	-4.20136	0.952508	TRUE
Rhodococcus-B	0.0140845	0.0212459	-0.0127273	0.0652174	-4.2632	0.953507	TRUE
Achromobacter	0.0847458	0.0429522	0.113803	-0.0337079	-5.65657	0.954805	TRUE
Burkholderia	0.056391	0.0116701	0.0907235	-0.128107	-48.2284	0.957138	TRUE
Clostridium	0	0	0	0	-5.66434	0.958634	TRUE
Priestia	0.0686275	0.013399	0.0760668	-0.114754	-5.66623	0.95982	TRUE
Pantoea	0	0	0	0	-5.76099	0.960467	TRUE
Aeromonas	0	0	0	0	-6.95749	0.966292	TRUE
Pseudomonas-E	0.0362832	0.0151431	0.0343766	-0.0185449	-45.9645	0.967102	TRUE
Proteus	0	0	0	0	-2.43774	0.969451	TRUE
Pseudoalteromonas	0	0	0	0	-5.08436	0.974486	TRUE
Yersinia	0	0	0	0	-4.86576	0.975583	TRUE
Rhizobium	0	0	0	0	-3.28797	0.976757	TRUE
Vibrio	0.00159236	0.000842539	0.00133157	0	-27.3819	0.980388	TRUE
Serratia	0	0	0	0	-2.68577	0.980724	TRUE
Enterococcus	0	0	0	0	-4.60338	0.981648	TRUE
Bacillus	0	0.014916	-0.00322841	0.025974	-2.49152	0.994593	TRUE
Salmonella	-0.00115763	-0.000677817	0.00088733	-0.00251309	-225.578	0.918799	FALSE
Phaeobacter	0.12	-0.0208333	0.227778	-0.333333	-3.04392	0.922974	FALSE
Bacillus-A	0.00527241	-0.00551781	0.0233351	-0.0564417	-61.4083	0.954329	FALSE
Citrobacter	0	-0.00589637	0.0301053	-0.052381	-8.52311	0.967024	FALSE
Microbacterium	0	-0.0884903	0.0282993	-0.257426	-8.6314	0.967295	FALSE
Pseudomonas	-0.00126263	-0.000725312	-0.000146703	-0.001443	-17.4741	0.969691	FALSE
Acinetobacter	0	-4.92041e-05	0.00061422	-0.000887311	-6.14618	0.990706	FALSE
Escherichia	0	0	0	0	6.50906	1.0009	FALSE
Chromobacterium	0.03125	0.045584	0	0.0625	1.52264	1.0374	FALSE

### Sheet: HvN_G_pfams
clade	delta_accuracy	delta_f1	delta_precision	delta_recall	delta_AIC	AIC_proportion	improvement
Mesorhizobium	0.104478	0.0557289	0.0996665	0.00581395	-49.6416	0.709106	TRUE
Corynebacterium	0.0160183	0.00782713	0.0263485	-0.0121065	-58.2436	0.731666	TRUE
Lysobacter	0.325581	0.894737	0.85	0.944444	-15.1897	0.766081	TRUE
Clostridium-F	0.185714	0.0878855	0.239683	-0.12766	-22.0695	0.767228	TRUE
Aliivibrio	0.205128	0.160872	0.238095	0.05	-12.3966	0.779092	TRUE
Agromyces	0.323529	0.277778	0.325397	0.222222	-11.1671	0.784062	TRUE
Paraburkholderia	0.137097	0.092301	0.223727	-0.0163934	-37.2364	0.786162	TRUE
Paracoccus	0.265306	0.728291	0.573529	0.764706	-13.3938	0.808697	TRUE
Lactobacillus	0.0285714	0.0143284	0.0457143	-0.0179641	-19.9817	0.809269	TRUE
Aeromicrobium	0.28	0.162791	0.28	0	-6.45911	0.830604	TRUE
Devosia	0.304348	0.941176	0.888889	1	-6.22885	0.831281	TRUE
Bosea	0.34375	0.260591	0.284783	0.222222	-8.14489	0.83516	TRUE
Ensifer	0.35	0.38808	0.371517	0.4	-9.93985	0.837815	TRUE
Bradyrhizobium	0.0412371	0.0219643	0.0576923	-0.0181818	-22.6737	0.839482	TRUE
Marinomonas	0.16129	0.769231	1	0.625	-6.63044	0.854028	TRUE
Cellulomonas	0.2	0.241758	0.195804	0.266667	-6.62022	0.855182	TRUE
Brevundimonas	0.166667	0.72	0.9	0.6	-9.66226	0.85569	TRUE
Pseudonocardia	0.36	0.262032	0.254386	0.266667	-5.54034	0.860858	TRUE
Rhodococcus	0.0138889	0.0285024	0.0107143	0.04	-22.7653	0.862348	TRUE
Nocardia	0.10989	0.0494652	0.115911	-0.0634921	-16.289	0.862367	TRUE
Leucobacter	0.227273	0.125637	0.272727	-0.0625	-4.74094	0.862818	TRUE
Amycolatopsis	0.129032	0.6875	0.785714	0.611111	-10.5369	0.874266	TRUE
Spirillospora	0.2	0.75	0.857143	0.666667	-5.25601	0.881121	TRUE
Neobacillus	0.238095	0.652778	-0.125	0.75	-3.91519	0.886389	TRUE
Luteimonas	0.115385	0.110769	0.119048	0.0909091	-4.37032	0.888059	TRUE
Nocardioides	0.115385	0.673267	0.607143	0.755556	-16.4467	0.889239	TRUE
Shewanella	0.0344828	0.134291	0.00544465	0.155556	-16.2703	0.892471	TRUE
Pseudarthrobacter	0.142857	0.222727	0.160183	0.285714	-7.73062	0.895499	TRUE
Microvirga	0.190476	0.188889	0.3	0.1	-3.38971	0.897755	TRUE
Pseudomonas-A	0.136364	0.666667	0.7	0.636364	-9.03444	0.899303	TRUE
Rhodococcus-B	0.056338	0.037415	0.05	0.0217391	-9.00317	0.900585	TRUE
Flavobacterium	0.057047	0.203617	0.108511	0.186813	-31.4709	0.900621	TRUE
Methylobacterium	0.0927835	0.0376402	0.117607	-0.0869565	-12.0162	0.90151	TRUE
Tenacibaculum	0.136364	0.631579	0.666667	0.6	-3.53581	0.902825	TRUE
Sporosarcina	0.147059	0.15812	0.102174	0.25	-4.94043	0.904693	TRUE
Sinorhizobium	0.0070922	0.00355674	0.00678825	0	-9.04688	0.904767	TRUE
Gordonia	0.12069	0.159117	0.17619	0.142857	-7.37117	0.904942	TRUE
Cronobacter	0.0508475	0.016095	0.057328	-0.0625	-14.8708	0.905155	TRUE
Legionella	0.0311419	0.0114317	0.0436054	-0.0384615	-30.6234	0.905612	TRUE
Ochrobactrum	0.0666667	0.047619	0.0416667	0.0555556	-4.32337	0.9057	TRUE
Aquimarina	0.25	0.133995	0.25	-0.0666667	-3.63701	0.905755	TRUE
Novosphingobium	0.107692	0.403704	0.208696	0.588235	-7.33816	0.907404	TRUE
Dickeya	0.0882353	0.0474632	0.139731	-0.04	-4.30137	0.908467	TRUE
Sphingomonas	0.0492958	0.039819	0.0414482	0.0375	-16.7978	0.908879	TRUE
Acidovorax	0.0625	0.12931	0.0230769	0.157895	-5.7545	0.908882	TRUE
Curtobacterium	0.133333	0.0668896	0.141667	-0.0454545	-3.9117	0.911123	TRUE
Arthrobacter-I	0.208333	0.857143	0.857143	0.857143	-3.21666	0.91376	TRUE
Cupriavidus	0.0338983	0.375	0.75	0.25	-6.23458	0.913842	TRUE
Pandoraea	0.0212766	0.0230608	0.0103448	0.0416667	-5.74084	0.915932	TRUE
Duganella	0.111111	0.208333	0.166667	0.222222	-3.03566	0.91808	TRUE
Pseudoduganella	0.0869565	0.1	0.0909091	0.111111	-2.7313	0.918791	TRUE
Ruegeria	0.0909091	0.0487648	0.0664488	0.0227273	-5.352	0.919827	TRUE
Francisella	0.075	0.0507668	0.0359848	0.0689655	-4.10555	0.920587	TRUE
Escherichia	0	0	0	0	-554.115	0.922454	TRUE
Rhodanobacter	0.125	0.272727	0	0.428571	-2.46855	0.923892	TRUE
Halomonas	-0.0144928	0	0	0	-5.56689	0.924726	TRUE
Neorhizobium	0.097561	0.0833333	0.0909091	0.0769231	-3.93248	0.926441	TRUE
Polaribacter	0.0909091	0.324786	0.047619	0.5	-2.42871	0.926835	TRUE
Listeria	0.0115546	0.00432769	0.017785	-0.0155844	-66.0945	0.927283	TRUE
Peribacillus	0.307692	0.266667	0.235294	0.307692	-3.03427	0.927675	TRUE
Ochrobactrum-A	0.0909091	0.037674	0.0959596	-0.0666667	-2.50501	0.928626	TRUE
Roseibium	0.166667	0.166234	0.235294	0.111111	-3.48112	0.928722	TRUE
Psychrobacter	0.0285714	0.0649351	0	0.0666667	-3.53106	0.929394	TRUE
Herbaspirillum	0.0555556	0.0242131	0.0625	-0.037037	-3.49721	0.931434	TRUE
Paenibacillus	0.0620155	0.0391007	0.0892857	0	-12.1827	0.931705	TRUE
Pantoea	0.00704225	0.00350184	0.00584357	0	-9.93846	0.931756	TRUE
Micromonospora	0.0136054	0.0235294	0.03125	0.0188679	-12.1648	0.932271	TRUE
Photobacterium	0.02	0.0270655	-0.00792657	0.0526316	-7.45227	0.934912	TRUE
Glutamicibacter	0.130435	0.0740038	0.128289	0	-2.34555	0.935589	TRUE
Kocuria	0.108108	0.0714286	0.0645161	0.08	-3.30888	0.936613	TRUE
Microbacterium	0.101064	0.0244922	0.0931538	-0.108911	-16.5942	0.937378	TRUE
Lysinibacillus	0	0	0	0	-3.15897	0.938708	TRUE
Citrobacter	0.0486891	0.0227331	0.0557936	-0.0238095	-15.8029	0.93922	TRUE
Pseudoxanthomonas-A	0.2	0.133333	0.1875	0.0714286	-1.77585	0.940556	TRUE
Caulobacter	0.0909091	0.0948617	0.0568182	0.136364	-3.34575	0.940738	TRUE
Paenarthrobacter	0.3	0.52381	0.443182	0.6	-2.53244	0.942179	TRUE
Caballeronia	0.0196078	0.055336	0.0181818	0.0833333	-3.3069	0.943369	TRUE
Chryseobacterium	0.057971	0.00474409	0.0793	-0.136364	-10.3315	0.944532	TRUE
Achromobacter	0.0762712	0.0410796	0.0876404	-0.011236	-6.83004	0.945433	TRUE
Mycobacterium	0	0	0	0	-36.8221	0.947405	TRUE
Brevibacterium	0.0833333	0.0823212	0.0620915	0.0952381	-2.48392	0.948018	TRUE
Stenotrophomonas	0.037037	0.0193776	0.04	-0.00617284	-11.469	0.949113	TRUE
Pseudomonas	0	8.76876e-05	-0.000985433	0.001443	-28.0901	0.950863	TRUE
Yersinia	0	0	0	0	-9.67477	0.951541	TRUE
Salmonella	0.000192938	6.30227e-05	0.000831928	-0.000837696	-128.475	0.951769	TRUE
Priestia	0.0294118	0.00528302	0.0282045	-0.0491803	-6.70303	0.952704	TRUE
Streptomyces	0.00813008	0.1875	0.576923	0.11194	-26.0617	0.953991	TRUE
Xanthomonas	0	0	0	0	-6.99841	0.954795	TRUE
Massilia	0.194444	0.397129	0.318182	0.454545	-2.17517	0.956787	TRUE
Variovorax	-0.0632911	0.0167164	-0.230994	0.193548	-4.31111	0.957891	TRUE
Azospirillum	0.153846	0.170543	0.1	0.263158	-2.21443	0.961043	TRUE
Allorhizobium	0.0666667	0.0434783	0.0416667	0.0454545	-1.63645	0.961163	TRUE
Sphingobium	0	0	0	0	-2.99484	0.962542	TRUE
Micrococcus	0.103448	0.192982	0.25	0.142857	-1.68421	0.962813	TRUE
Clostridium	0.0403226	0.0642105	0.0166667	0.0909091	-4.7838	0.965115	TRUE
Enterococcus	0	0	0	0	-8.51489	0.965986	TRUE
Porphyromonas	0	0	0	0	-2.82582	0.96773	TRUE
Serratia	0	0	0	0	-4.49579	0.967806	TRUE
Proteus	0	0	0	0	-2.51575	0.968502	TRUE
Acinetobacter	0.00315457	0.00113651	0.00868013	-0.0079858	-19.2332	0.970986	TRUE
Ralstonia	0.0813953	0.0464357	0.0475309	0.0441176	-2.44972	0.972234	TRUE
Comamonas	0.0483871	0.0535714	0.230769	0	-1.76659	0.977213	TRUE
Aeromonas	0	0	0	0	-4.12216	0.98007	TRUE
Pseudoalteromonas	0	0	0	0	-3.84637	0.98073	TRUE
Vibrio	0.00159236	0.000859565	0.00140358	0	-23.1709	0.983354	TRUE
Agrobacterium	0.0153061	0.00766029	0.0130855	0	-2.92669	0.984228	TRUE
Rhizobium	0	0	0	0	-1.88656	0.986592	TRUE
Kosakonia	0.05	0.0342742	0.00735294	0.0666667	-0.138213	0.995359	TRUE
Burkholderia	0.0281955	0.00818653	0.0465914	-0.0535373	-4.7545	0.995626	TRUE
Bacillus	-0.00600601	0.0716928	-0.0236842	0.103896	-1.55109	0.996633	TRUE
Bacillus-A	0.0123023	-0.000831812	0.0261684	-0.0490798	-54.0896	0.959785	FALSE
Pseudomonas-E	0.00353982	-0.000239971	0.0063774	-0.00998573	-36.7528	0.973336	FALSE
Phaeobacter	0.04	-0.161184	0.164286	-0.5	-0.643368	0.983719	FALSE
Chromobacterium	-0.03125	-0.0601852	0.125	-0.1875	1.79368	1.04445	FALSE

### Sheet: HvN_F_AFC
clade	delta_accuracy	delta_f1	delta_precision	delta_recall	delta_AIC	AIC_proportion	improvement
Amphibacillaceae	0.21519	0.857143	0.84	0.875	-30.0889	0.715641	TRUE
Pseudonocardiaceae	0.100478	0.608696	0.714286	0.530303	-57.6723	0.78029	TRUE
Lactobacillaceae	0.0102215	0.00513152	0.00962331	0	-70.287	0.780888	TRUE
Cellulomonadaceae	0.263736	0.216938	0.256867	0.170213	-26.5364	0.796343	TRUE
Nocardioidaceae	0.0965517	0.218812	0.043659	0.304348	-34.8296	0.826136	TRUE
Cellvibrionaceae	0.0961538	0.133333	0.2	0.0952381	-11.7811	0.828904	TRUE
Rhodanobacteraceae	0.0833333	0.206349	0.0728745	0.26087	-15.1032	0.830244	TRUE
DSM-18226	0.142857	0.733333	0.733333	0.733333	-10.9579	0.841141	TRUE
Aerococcaceae	0	0	0	0	-13.8417	0.841312	TRUE
Flavobacteriaceae	0.0313351	0.415225	0.618557	0.3125	-131.194	0.84529	TRUE
Rhodocyclaceae	0.0952381	0.875	0.875	0.875	-10.4708	0.847385	TRUE
Halobacillaceae	0.333333	0.541353	0.321429	0.75	-6.38057	0.850787	TRUE
Acetobacteraceae	0.0559441	0.0369565	0.0675503	0	-19.9654	0.864166	TRUE
Stappiaceae	0.025974	0.0378788	0.00766284	0.0540541	-12.6765	0.868387	TRUE
Dermatophilaceae	0.129032	0.617647	0.7	0.552632	-17.4056	0.868478	TRUE
Micromonosporaceae	0.0817308	0.306328	0.293103	0.25	-29.6664	0.874671	TRUE
Azospirillaceae	0.145455	0.0893603	0.203431	-0.037037	-9.29446	0.881127	TRUE
Brevibacteriaceae	0.0810811	0.0879121	0.0238095	0.142857	-5.71275	0.886154	TRUE
Mycobacteriaceae	0	0	0	0	-209.165	0.889087	TRUE
Beijerinckiaceae	0.0406091	0.0645235	-0.0019385	0.137255	-27.6269	0.890836	TRUE
Devosiaceae	0.111111	0.414286	-0.125	0.416667	-5.69806	0.891231	TRUE
Shewanellaceae	0.0307692	0.243327	-0.0804369	0.365385	-18.626	0.891636	TRUE
Halomonadaceae	0.0551181	0.555556	0.769231	0.434783	-13.1277	0.899342	TRUE
Cyclobacteriaceae	0.0121951	0.375	0.6	0.272727	-8.40581	0.9015	TRUE
NBRC-103111	0.0961538	0.165414	0.1	0.173913	-6.88132	0.902688	TRUE
Burkholderiaceae	0.0684039	0.194375	0.0522017	0.197403	-320.684	0.903176	TRUE
Rhizobiaceae	0	0	0	0	-99.8681	0.9043	TRUE
Spirosomaceae	0.0289855	0.333333	1	0.2	-7.03335	0.906995	TRUE
Planococcaceae	0.0625	0.212332	0.114286	0.206897	-17.7537	0.914857	TRUE
Chitinibacteraceae	0.190476	0.377622	0.257143	0.5	-2.64978	0.915789	TRUE
Micrococcaceae	0.0337349	0.0525214	0.00642985	0.0833333	-38.8822	0.91579	TRUE
Weeksellaceae	0.0324074	0.013955	0.0308141	-0.0141844	-21.9468	0.920833	TRUE
Marinomonadaceae	0.0967742	0.666667	0.714286	0.625	-3.53466	0.92197	TRUE
Streptomycetaceae	0.00190114	0.0142857	1	0.00719424	-46.9241	0.922502	TRUE
Porphyromonadaceae	0	0	0	0	-6.50804	0.928562	TRUE
Desulfovibrionaceae	0	0	0	0	-5.1203	0.933243	TRUE
Propionibacteriaceae	0.0598291	0.0372671	0.0779221	0	-7.60031	0.935508	TRUE
Caulobacteraceae	0.00877193	0.0294397	0.00526316	0.0465116	-9.45055	0.936225	TRUE
Listeriaceae	0.0250261	0.0114497	0.028037	-0.0129534	-56.4322	0.937172	TRUE
Sphingomonadaceae	0.00753296	0.00535253	0.0269542	-0.00684932	-34.225	0.937279	TRUE
DSM-1321	0.2	0.0811966	0.25	-0.142857	-2.93947	0.937449	TRUE
Dermabacteraceae	0.05	0.05	0.107143	0	-1.77305	0.942565	TRUE
Carnobacteriaceae	0.107143	0.0683761	0.141176	0	-2.1467	0.945929	TRUE
Bacillaceae-H	0.0660377	0.0334528	0.0470958	0	-7.86225	0.947052	TRUE
Xanthobacteraceae	0	0	0	0	-12.3046	0.947185	TRUE
Vibrionaceae	0.00207469	0.000980831	0.0025053	-0.00106383	-83.7222	0.951049	TRUE
Rhodobacteraceae	0	0	0	0	-29.4459	0.95228	TRUE
Exiguobacteraceae	0	0	0	0	-2.78929	0.956523	TRUE
Bacillaceae-D	0.0434783	0.162393	-0.030303	0.428571	-1.44521	0.957466	TRUE
Bacillaceae-G	0.0120898	0.00418004	0.013421	-0.0121507	-57.8475	0.95789	TRUE
Brevibacillaceae	0.0333333	0.4	0.625	0.294118	-3.35611	0.9585	TRUE
Paenibacillaceae	0.0672646	0.171814	0.0209677	0.293578	-10.0786	0.967024	TRUE
Streptosporangiaceae	0	0	0	0	-5.22025	0.967457	TRUE
Pseudomonadaceae	0.00194363	0.00133517	0.000568472	0.00274725	-70.5539	0.969599	TRUE
Bacillaceae	0.0176471	0.0639316	0.0229167	0.0714286	-14.149	0.969905	TRUE
Francisellaceae	0.0784314	0.0892495	-0.0319549	0.233333	-1.8946	0.970441	TRUE
Rhizobiaceae-A	0	0	0	0	-4.00552	0.975814	TRUE
Clostridiaceae	0	0	0	0	-8.53962	0.976454	TRUE
Alteromonadaceae	0	0	0	0	-6.37812	0.981643	TRUE
Enterobacteriaceae	0	0	0	0	-233.659	0.982406	TRUE
Moraxellaceae	0.00702247	0.00347347	0.00770759	-0.0015949	-12.9414	0.983829	TRUE
Legionellaceae	0.00626959	0.00330155	0.00512164	0	-4.66976	0.987683	TRUE
Aeromonadaceae	0	0	0	0	-0.729441	0.996725	TRUE
Microbacteriaceae	0.0273312	-0.000140538	0.0592	-0.0699708	-48.7965	0.928715	FALSE
Xanthomonadaceae	-0.00156495	-0.00133131	0.0008806	-0.00410678	-18.1767	0.970515	FALSE
Chromobacteriaceae	-0.107143	-0.0877193	-0.388889	0.05	7.50138	1.11392	FALSE

### Sheet: HvN_F_pfams
clade	delta_accuracy	delta_f1	delta_precision	delta_recall	delta_AIC	AIC_proportion	improvement
Mycobacteriaceae	0.00948276	0.000542472	0.0459033	-0.0558659	-368.585	0.79705	TRUE
DSM-18226	0.183673	0.785714	0.846154	0.733333	-11.4965	0.833998	TRUE
Dermatophilaceae	0.16129	0.656716	0.758621	0.578947	-21.6715	0.835623	TRUE
Devosiaceae	0.277778	0.575758	0.5	0.583333	-8.51836	0.837453	TRUE
Nocardioidaceae	0.137931	0.211897	0.14049	0.246377	-31.8993	0.840413	TRUE
Cellvibrionaceae	0.0576923	0.0863698	0.0718954	0.0952381	-10.6217	0.847066	TRUE
Flavobacteriaceae	0.0286104	0.39576	0.615385	0.291667	-127.372	0.84914	TRUE
Azospirillaceae	0.218182	0.349817	0.226667	0.407407	-11.8079	0.855863	TRUE
Lactobacillaceae	0	0	0	0	-45.1635	0.858229	TRUE
Marinomonadaceae	0.16129	0.769231	1	0.625	-6.41651	0.858738	TRUE
Stappiaceae	0.0909091	0.116915	0.0571429	0.162162	-12.7466	0.866708	TRUE
Rhodobacteraceae	0.0348331	0.325821	0.0474334	0.273885	-83.3493	0.879105	TRUE
Rhodanobacteraceae	0.0277778	0.10802	-0.0416667	0.217391	-10.4298	0.882044	TRUE
Amphibacillaceae	-0.0253165	0.277778	0.416667	0.208333	-12.2738	0.884346	TRUE
Cyclobacteriaceae	0.0487805	0.533333	1	0.363636	-9.46359	0.889571	TRUE
Halobacillaceae	0.296296	0.402597	0.25	0.583333	-4.71434	0.890191	TRUE
Halomonadaceae	0.0472441	0.484848	0.8	0.347826	-13.8754	0.893076	TRUE
Micromonosporaceae	0.0432692	0.463158	0.628571	0.366667	-24.6277	0.897197	TRUE
Planococcaceae	0.0375	0.220474	0.0285714	0.258621	-21.165	0.899016	TRUE
Rhizobiaceae	0.0193727	0.00694618	0.0336162	-0.0308219	-96.1999	0.900064	TRUE
Burkholderiaceae	0.0529316	0.0748702	0.0638647	0.0787879	-315.253	0.901663	TRUE
Francisellaceae	0.0980392	0.0571429	0.0833333	0	-6.51095	0.9039	TRUE
Propionibacteriaceae	0.0769231	0.0572641	0.0409091	0.0714286	-10.9252	0.906212	TRUE
NBRC-103111	0.134615	0.151476	0.266667	0.0869565	-6.20106	0.913167	TRUE
Caulobacteraceae	0.0175439	0.025641	0.0285714	0.0232558	-12.9403	0.913986	TRUE
Rhodocyclaceae	0.015873	0.222222	1	0.125	-5.6005	0.916492	TRUE
Dermabacteraceae	0.05	0.0571429	0.142857	0	-2.45021	0.920971	TRUE
Spirosomaceae	0	0	0	0	-5.79023	0.923505	TRUE
Shewanellaceae	0.107692	0.251748	0.157949	0.269231	-12.1899	0.929215	TRUE
Pseudomonadaceae	0.0242954	0.00662124	0.0310178	-0.0384615	-162.541	0.931188	TRUE
Paenibacillaceae	0.058296	0.0832882	0.0575211	0.100917	-20.7926	0.931906	TRUE
Acetobacteraceae	0	0	0	0	-8.92482	0.933155	TRUE
Xanthobacteraceae	0	0	0	0	-15.265	0.933584	TRUE
Microbacteriaceae	0.0434084	0.0251408	0.0588524	-0.0145773	-42.8524	0.93571	TRUE
Streptomycetaceae	0.0209125	0.255814	0.666667	0.158273	-36.7551	0.938406	TRUE
Xanthomonadaceae	0.0610329	0.033677	0.0458466	0.0164271	-38.2612	0.940242	TRUE
Cellulomonadaceae	0.043956	0.0953682	-0.00185185	0.191489	-7.61866	0.94118	TRUE
Exiguobacteraceae	0.0196078	0.375	0.6	0.272727	-3.71795	0.942272	TRUE
DSM-1321	0.133333	0.183908	0.112281	0.285714	-2.61769	0.944319	TRUE
Vibrionaceae	0.0359613	0.0213592	0.0320767	0.00638298	-94.8101	0.944412	TRUE
Aerococcaceae	0.0114943	0.00696594	0.00126582	0.0136986	-4.31216	0.944524	TRUE
Chromobacteriaceae	0.0535714	0.111111	0.0288462	0.15	-3.72991	0.944915	TRUE
Listeriaceae	0.0156413	0.00687283	0.0183795	-0.0103627	-48.6701	0.946796	TRUE
Bacillaceae-H	0.00943396	0.00157127	0.00858759	-0.015625	-7.27724	0.950775	TRUE
Brevibacillaceae	0.05	0.461538	0.666667	0.352941	-3.84648	0.952548	TRUE
Weeksellaceae	0.0509259	0.037741	0.0220625	0.0638298	-12.6646	0.953415	TRUE
Brevibacteriaceae	0.0810811	0.0885751	0.0176471	0.142857	-2.23512	0.954071	TRUE
Legionellaceae	0.00940439	0.0049425	0.00765569	0	-16.0437	0.958018	TRUE
Desulfovibrionaceae	0.0243902	0.0421053	0.0727273	0	-2.84935	0.961474	TRUE
Chitinibacteraceae	0.047619	0.12987	-0.05	0.333333	-1.18898	0.962409	TRUE
Sphingomonadaceae	0.00188324	0.00572656	0.00328834	0.00684932	-19.3059	0.962891	TRUE
Pseudonocardiaceae	-0.00478469	0.0289855	0.333333	0.0151515	-9.77694	0.963188	TRUE
Bacillaceae-G	0.0112263	0.001599	0.0178443	-0.0279465	-47.7536	0.965268	TRUE
Porphyromonadaceae	0	0	0	0	-2.75979	0.969845	TRUE
Alteromonadaceae	0	0	0	0	-9.90181	0.971714	TRUE
Bacillaceae-D	-0.0434783	0.0512821	-0.121212	0.285714	-0.809119	0.97639	TRUE
Bacillaceae	0.0176471	0.112983	0.00833333	0.149351	-10.5088	0.977641	TRUE
Moraxellaceae	0.0105337	0.00606207	0.00170274	0.0111643	-16.4034	0.979247	TRUE
Enterobacteriaceae	0	0	0	0	-264.515	0.980096	TRUE
Rhizobiaceae-A	0	0	0	0	-1.78829	0.989165	TRUE
Aeromonadaceae	0	0	0	0	-2.01728	0.990957	TRUE
Streptosporangiaceae	0	0	0	0	-1.22753	0.992332	TRUE
Beijerinckiaceae	0	-0.0029703	0.00428571	-0.00980392	-11.5051	0.952154	FALSE
Clostridiaceae	-0.00813008	-0.00375082	-0.0143998	0.00809717	-11.9954	0.966645	FALSE
Carnobacteriaceae	-0.0357143	-0.0333333	-0.00735294	-0.0526316	-1.23719	0.969233	FALSE
Micrococcaceae	-0.0120482	-0.0113898	-0.0220035	-0.00490196	-11.6806	0.974226	FALSE

### Sheet: AvP_G_AFC
clade	delta_accuracy	delta_f1	delta_precision	delta_recall	delta_AIC	AIC_proportion	improvement
Sphingomonas	0.164557	0.875	0.933333	0.823529	-24.0834	0.746936	TRUE
Nocardioides	0.325581	0.583333	0.375	0.6875	-14.0876	0.760508	TRUE
Chryseobacterium	0.195402	0.215041	0.3	0.153846	-27.7596	0.773158	TRUE
Flavobacterium	0.0978261	0.0740896	0.084997	0.0645161	-23.0122	0.780045	TRUE
Microbacterium	0.0918367	0.489071	-0.0603448	0.53125	-24.6871	0.805898	TRUE
Pantoea	0.135135	0.705882	0.857143	0.6	-22.6015	0.828367	TRUE
Bacillus-A	0.0533981	0.442688	0.823529	0.302703	-146.115	0.833836	TRUE
Priestia	0.0327869	0.4	1	0.25	-8.38252	0.876006	TRUE
Stenotrophomonas	0.0621118	0.0310058	0.06717	-0.0152672	-19.0672	0.878145	TRUE
Pseudarthrobacter	0.2	0.5	0.333333	0.6	-3.24823	0.893432	TRUE
Paenibacillus	0.104478	0.56	1	0.388889	-8.64316	0.902072	TRUE
Rhodococcus	0.0612245	0.0418219	0.0510511	0.030303	-5.37157	0.908741	TRUE
Lactococcus	0.175	0.188889	0.0666667	0.24	-4.95666	0.909347	TRUE
Mesorhizobium	0	0	0	0	-9.59519	0.913045	TRUE
Acetobacter	0.16129	0.10195	0.103989	0.0952381	-3.38597	0.924679	TRUE
Micromonospora	0.0185185	0.521739	0.545455	0.5	-4.60925	0.929766	TRUE
Ruegeria	0.113636	0.0393162	0.173333	-0.103448	-4.00386	0.936426	TRUE
Serratia	0.0172414	0.0113073	-0.013583	0.0397351	-8.02188	0.941666	TRUE
Xanthomonas	0	0	0	0	-6.52493	0.946823	TRUE
Pseudomonas-A	0.136364	0.0707071	0.100478	0	-1.88874	0.94696	TRUE
Listeria	0	0	0	0	-22.8428	0.953587	TRUE
Burkholderia	0	0	0	0	-9.82972	0.970616	TRUE
Agrobacterium	0	0	0	0	-3.25492	0.972455	TRUE
Salmonella	0	0	0	0	-27.2881	0.983633	TRUE
Ralstonia	0	0	0	0	-0.730152	0.988341	TRUE
Bacillus	0	0	0	0	-1.2134	0.993669	TRUE
Streptomyces	-0.0465116	-0.125128	-0.0277778	-0.122449	-6.84777	0.954282	FALSE
Pseudomonas-E	-0.00143472	-0.00688084	-0.00364146	-0.008	-9.13421	0.98111	FALSE

### Sheet: AvP_G_pfams
clade	delta_accuracy	delta_f1	delta_precision	delta_recall	delta_AIC	AIC_proportion	improvement
Sphingomonas	0.126582	0.740741	1	0.588235	-22.9241	0.754714	TRUE
Bacillus-A	0.0449029	0.439394	0.734177	0.313514	-150.495	0.825956	TRUE
Nocardioides	0.116279	0.119617	0.200535	0	-8.08867	0.852135	TRUE
Flavobacterium	0.0978261	0.0722222	0.100627	0.0483871	-14.6041	0.855838	TRUE
Mesorhizobium	0.00613497	0.181818	1	0.1	-11.7278	0.893266	TRUE
Pantoea	0.0720721	0.592593	0.666667	0.533333	-13.9536	0.893641	TRUE
Rhodococcus	0.0816327	0.0554622	0.0764479	0.030303	-5.46101	0.906563	TRUE
Stenotrophomonas	0.0621118	0.0322534	0.0652174	-0.00763359	-13.4779	0.911836	TRUE
Pseudomonas-A	0.181818	0.0888889	0.176136	-0.0714286	-3.01089	0.915406	TRUE
Microbacterium	0.0714286	0.590164	0.62069	0.5625	-10.6467	0.917031	TRUE
Streptomyces	0.0542636	0.0900331	0.0975379	0.0816327	-12.0153	0.919496	TRUE
Pseudarthrobacter	0.2	0.5	0.333333	0.6	-2.32262	0.923828	TRUE
Listeria	0.00501882	0.00235001	0.00785226	-0.00412088	-32.7191	0.93171	TRUE
Paenibacillus	0.0447761	0.285714	1	0.166667	-5.78793	0.933551	TRUE
Serratia	0.0229885	0.0143022	-0.00810654	0.0397351	-9.08739	0.934221	TRUE
Micromonospora	0.0185185	0.521739	0.545455	0.5	-3.84545	0.940729	TRUE
Priestia	0.0163934	0.177778	0	0.125	-3.84158	0.941251	TRUE
Xanthomonas	0	0	0	0	-6.61514	0.946048	TRUE
Acetobacter	0.0967742	0.0593972	0.0655271	0.047619	-2.03876	0.955061	TRUE
Chryseobacterium	0.0114943	0.0373859	-0.0154255	0.102564	-4.65428	0.958097	TRUE
Ruegeria	0.113636	0.0625903	0.103668	0	-2.16052	0.964922	TRUE
Agrobacterium	0	0	0	0	-3.38541	0.971285	TRUE
Salmonella	0	0	0	0	-45.8125	0.972981	TRUE
Burkholderia	0	0	0	0	-7.45536	0.977591	TRUE
Ralstonia	0	0	0	0	-1.25472	0.979767	TRUE
Bacillus	0	0	0	0	-3.33985	0.982501	TRUE
Lactococcus	0	0	0	0	-0.876884	0.984005	TRUE
Pseudomonas-E	-0.00573888	-0.0341323	-0.00310559	-0.048	-10.8728	0.976689	FALSE

### Sheet: AvP_F_AFC
clade	delta_accuracy	delta_f1	delta_precision	delta_recall	delta_AIC	AIC_proportion	improvement
Nocardioidaceae	0.358209	0.761578	0.461538	0.814815	-33.585	0.640818	TRUE
Burkholderiaceae	0.108085	0.0451735	0.142252	-0.0992823	-362.574	0.706151	TRUE
Pseudonocardiaceae	0.242424	0.320856	0.273752	0.357143	-24.7048	0.729264	TRUE
Acetobacteraceae	0.122222	0.0741084	0.11697	0.0163934	-25.7505	0.768235	TRUE
Paenibacillaceae	0.157407	0.6875	0.814815	0.594595	-30.2275	0.792097	TRUE
Sphingomonadaceae	0.0699301	0.588235	0.666667	0.526316	-34.6908	0.801435	TRUE
Caulobacteraceae	0.255814	0.388571	0.466667	0.307692	-10.508	0.813635	TRUE
Xanthobacteraceae	0.0388889	0.941176	0.888889	1	-19.3084	0.813761	TRUE
Dermatophilaceae	0.131579	0.106045	0.18315	0	-9.12635	0.818426	TRUE
Bacillaceae-G	0.0540865	0.44	0.846154	0.297297	-145.608	0.835435	TRUE
Flavobacteriaceae	0.0846561	0.049698	0.080098	0.00813008	-36.0479	0.842698	TRUE
Lactobacillaceae	0	0	0	0	-44.9404	0.845016	TRUE
Cellulomonadaceae	0.166667	0.124253	0.235294	0	-10.0463	0.845919	TRUE
Microbacteriaceae	0.0605096	0.423077	0.88	0.278481	-46.4986	0.858767	TRUE
Alteromonadaceae	0.0857143	0.0354076	0.131746	-0.0943396	-10.521	0.880335	TRUE
Planococcaceae	0.0483871	0.0283333	0.0666667	-0.0285714	-8.12527	0.892596	TRUE
NBRC-103111	0.166667	0.222222	0	0.363636	-3.15925	0.903111	TRUE
Mycobacteriaceae	0	0	0	0	-69.7156	0.906453	TRUE
Halomonadaceae	0.136364	0.0909091	0.117647	0.0625	-2.90158	0.909097	TRUE
Bacillaceae-H	0.015625	0.222222	1	0.125	-6.18662	0.910843	TRUE
Streptosporangiaceae	0.15625	0.123932	0.167464	0.0588235	-3.73202	0.913029	TRUE
Rhodobacteraceae	0.0588235	0.023906	0.0637011	-0.0458716	-16.1605	0.915628	TRUE
Chromobacteriaceae	0.15	0.0653595	0.223077	-0.142857	-2.57472	0.920345	TRUE
Micromonosporaceae	0.0491803	0.583333	0.636364	0.538462	-5.49466	0.924298	TRUE
Mycoplasmataceae	0.0333333	0.0168609	0.0293103	0	-4.87824	0.928472	TRUE
Beijerinckiaceae	0	0	0	0	-6.22994	0.929828	TRUE
Rhizobiaceae	0	0	0	0	-25.4336	0.934135	TRUE
Weeksellaceae	0.0869565	0.077881	0.0596441	0.0930233	-9.81442	0.939099	TRUE
Listeriaceae	0.00750939	0.00370626	0.00796349	-0.00137174	-29.1437	0.941342	TRUE
Streptomycetaceae	0	0	0	0	-8.55995	0.944919	TRUE
Xanthomonadaceae	0.00210526	0.00231968	0.00520035	0	-3.34086	0.991021	TRUE
Bacillaceae	0	0	0	0	-1.23891	0.993536	TRUE
Pseudomonadaceae	-0.00137363	-0.00100262	-0.00400184	0.00120337	-17.1842	0.979347	FALSE
Micrococcaceae	-0.0049505	-0.00299635	-0.00549319	0	-1.14732	0.993315	FALSE
Rhizobiaceae-A	-0.00613497	-0.00338204	-0.00624359	0	4.49234	1.03938	FALSE

### Sheet: AvP_F_pfams
clade	delta_accuracy	delta_f1	delta_precision	delta_recall	delta_AIC	AIC_proportion	improvement
Nocardioidaceae	0.19403	0.263396	0.222408	0.296296	-25.25	0.710154	TRUE
Paenibacillaceae	0.185185	0.712074	-0.16129	0.675676	-33.6234	0.765612	TRUE
Pseudonocardiaceae	0.212121	0.369115	0.185958	0.5	-22.0678	0.76638	TRUE
Acetobacteraceae	0.0888889	0.0538947	0.0972222	0	-20.4973	0.812026	TRUE
Burkholderiaceae	0.0553191	0.0313309	0.0684295	-0.0131579	-187.706	0.813585	TRUE
Bacillaceae-G	0.0456731	0.432432	0.756757	0.302703	-158.482	0.819892	TRUE
Caulobacteraceae	0.209302	0.271505	0.444444	0.0769231	-9.57146	0.830026	TRUE
Lactobacillaceae	0	0	0	0	-46.4099	0.837777	TRUE
Cellulomonadaceae	0.125	0.0987214	0.122358	0.0714286	-9.02295	0.857868	TRUE
Sphingomonadaceae	0.0769231	0.269516	0.127315	0.289474	-22.327	0.865315	TRUE
Xanthobacteraceae	0.0222222	0.714286	0.833333	0.625	-13.3722	0.867652	TRUE
Dermatophilaceae	0.105263	0.0857881	0.109565	0.05	-5.34596	0.889506	TRUE
Rhodobacteraceae	0.0522876	0.0227776	0.0501716	-0.0275229	-20.1401	0.895291	TRUE
Bacillaceae-H	0.015625	0.222222	1	0.125	-6.73998	0.902287	TRUE
Streptomycetaceae	0.0597015	0.0952381	0.117647	0.08	-14.3225	0.907005	TRUE
Flavobacteriaceae	0.0793651	0.0599732	0.0553729	0.0650407	-19.6688	0.90848	TRUE
Planococcaceae	0.0483871	0.0283333	0.0666667	-0.0285714	-6.85661	0.909111	TRUE
Halomonadaceae	0.136364	0.0967742	0.0666667	0.125	-2.83373	0.909653	TRUE
Streptosporangiaceae	0.0625	0.047124	0.0772727	0	-3.74953	0.911904	TRUE
NBRC-103111	0.0833333	0.1	0	0.181818	-2.79806	0.913682	TRUE
Beijerinckiaceae	0.0291262	0.5	1	0.333333	-7.61029	0.914098	TRUE
Mycoplasmataceae	0.0333333	0.0156605	0.0428571	-0.0196078	-5.50188	0.918994	TRUE
Weeksellaceae	0.101449	0.115789	0.021645	0.186047	-13.1879	0.919542	TRUE
Alteromonadaceae	0.0857143	0.0425592	0.0815668	-0.0188679	-5.76103	0.934184	TRUE
Rhizobiaceae	0	0	0	0	-17.8559	0.952793	TRUE
Micromonosporaceae	0.0491803	0.583333	0.636364	0.538462	-2.7872	0.960536	TRUE
Listeriaceae	0.00125156	0.000685972	0.000103494	0.00137174	-17.6693	0.963268	TRUE
Microbacteriaceae	0.022293	0.0807164	0.0173913	0.101266	-8.77535	0.966969	TRUE
Chromobacteriaceae	0.1	0.0514706	0.0777778	0	-0.800841	0.975267	TRUE
Bacillaceae	0	0	0	0	-3.73529	0.980429	TRUE
Mycobacteriaceae	0	0	0	0	-8.08179	0.989172	TRUE
Pseudomonadaceae	-0.00206044	-0.00173132	-0.00409346	0	-34.9124	0.959976	FALSE
Xanthomonadaceae	-0.00421053	-0.00730681	-0.0022943	-0.0113636	-1.41798	0.996105	FALSE
Micrococcaceae	-0.00990099	-0.00753815	-0.00168896	-0.0137931	-0.0885304	0.999482	FALSE
Rhizobiaceae-A	0	0	0	0	0.30042	1.00266	FALSE
