## Supplementary Tables for "The Genetic Basis of Bacterial Adaptation to Hosts": Supplementary_Table_12_Growth_curves.xlsx

### Sheet: DickeyaDZ2Q_TS
Time (hrs)	Dickeya WT			Dickeya ΔA			Dickeya ΔD
0	0.05	0.05	0.05	0.05	0.05	0.05	0.05	0.05	0.05
2	0.273	0.201	0.234	0.312	0.287	0.302	0.352	0.342	0.298
4	0.786	0.745	0.679	0.928	0.876	0.945	1.288	1.201	1.276
6	1.563	1.56	1.543	1.56	1.498	1.5	1.548	1.567	1.554
8	1.547	1.555	1.543	1.583	1.546	1.578	1.562	1.554	1.589
10	1.532	1.523	1.555	1.543	1.511	1.532	1.478	1.568	1.555
18	0.988	1.243	1.345	1.222	1.221	1.101	1.232	1.354	1.333
24	1.025	1.003	1.123	1.102	1.112	1.111	1.112	1.231	1.108

### Sheet: DickeyaDZ2Q_M9
Time (hrs)	Dickeya WT			Dickeya ΔA			Dickeya ΔD
0	0.05	0.05	0.05	0.05	0.05	0.05	0.05	0.05	0.05
2	0.151	0.149	0.154	0.148	0.15	0.152	0.144	0.132	0.147
4	0.246	0.232	0.243	0.245	0.244	0.254	0.304	0.289	0.3
6	0.694	0.667	0.668	0.626	0.643	0.654	0.643	0.657	0.649
8	0.942	0.987	0.967	1.008	1.002	0.998	1.002	1.01	1.034
10	1.1	1.112	1.112	1.101	1.119	1.201	1.124	1.112	1.009
18	0.987	1.004	0.965	1.001	1	0.988	0.876	0.965	0.901
24	0.78	0.768	0.897	0.769	0.876	0.987	0.799	0.786	0.754

### Sheet: Kosakonia348_TS
Time (hrs)	Kosakonia WT			Kosakonia ΔF			Kosakonia ΔG
0	0.05	0.05	0.05	0.05	0.05	0.05	0.05	0.05	0.05
2	0.524	0.532	0.5	0.558	0.556	0.456	0.585	0.567	0.502
4	1.354	1.253	1.342	1.252	1.234	1.156	1.233	1.247	1.304
6	1.414	1.456	1.564	1.432	1.451	1.489	1.503	1.543	1.55
8	1.409	1.398	1.4	1.428	1.406	1.345	1.489	1.403	1.432
10	1.4	1.367	1.453	1.401	1.409	1.398	1.398	1.409	1.4
18	1.203	1.221	1.234	1.342	1.235	1.298	1.201	1.221	1.203
24	1.025	1.009	1.112	1.101	1.001	1.112	1.113	1.105	1.098

### Sheet: Kosakonia348_M9
Time (hrs)	Kosakonia WT			Kosakonia ΔF			Kosakonia ΔG
0	0.05	0.05	0.05	0.05	0.05	0.05	0.05	0.05	0.05
2	0.158	0.16	0.176	0.171	0.178	0.165	0.218	0.228	0.212
4	0.679	0.687	0.654	0.685	0.675	0.698	0.581	0.563	0.587
6	1.266	1.342	1.223	1.151	1.145	1.137	1.054	1.11	1.087
8	1.362	1.366	1.367	1.247	1.233	1.22	1.21	1.222	1.32
10	1.311	1.345	1.324	1.191	1.198	1.203	1.14	1.132	1.156
18	1.231	1.256	1.322	1.11	1.176	1.154	1.12	1.134	1.11
24	1.154	1.134	1.125	1.058	1.076	1.056	1.022	1.001	0.999

### Sheet: P.capeferrum358_TS
Time (hrs)	358 WT			358 ΔI			358 ΔL
0	0.05	0.05	0.05	0.05	0.05	0.05	0.05	0.05	0.05
2	0.273	0.287	0.302	0.108	0.123	0.1	0.24	0.223	0.254
4	1.028	1.002	1.054	0.817	0.834	0.842	0.878	0.898	0.6
6	1.713	1.678	1.689	1.401	1.432	1.442	1.5	1.312	1.634
8	1.774	1.778	1.802	1.607	1.605	1.623	1.608	1.612	1.601
10	1.702	1.746	1.76	1.685	1.634	1.612	1.645	1.608	1.532
18	1.689	1.656	1.653	1.651	1.667	1.688	1.5	1.656	1.644
24	1.414	1.423	1.44	1.006	1.11	1.112	1.112	1.234	1.222

### Sheet: P.capeferrum358_M9
Time (hrs)	358 WT			358 ΔI			358 ΔL
0	0.05	0.05	0.05	0.05	0.05	0.05	0.05	0.05	0.05
2	0.107	0.112	0.123	0.056	0.058	0.059	0.058	0.06	0.056
4	0.22	0.243	0.232	0.081	0.078	0.089	0.101	0.102	0.11
6	0.338	0.378	0.336	0.137	0.132	0.143	0.172	0.174	0.182
8	0.482	0.5	0.498	0.201	0.221	0.198	0.302	0.3	0.312
10	0.573	0.587	0.565	0.381	0.39	0.402	0.415	0.434	0.435
18	0.876	1.012	1.002	0.976	1.001	1.12	1.003	1.124	0.987
24	1.031	1.012	1.023	1.075	1.072	1.002	1.072	1.065	1.087

### Sheet: P.fuscovaginae_Pfv_TS
Time (hrs)	Pfv WT			Pfv ΔB
0	0.05	0.05	0.05	0.05	0.05	0.05
2	0.182	0.178	0.189	0.164	0.163	0.567
4	0.78	0.8	0.821	0.581	0.632	0.587
6	1.708	1.689	1.712	1.523	1.634	1.536
8	1.795	1.798	1.832	1.765	1.763	1.764
10	1.678	1.653	1.734	1.689	1.765	1.702
18	1.456	1.403	1.456	1.432	1.509	1.503
24	1.347	1.403	1.303	1.337	1.325	1.302

### Sheet: P.fuscovaginae_Pfv_M9
Time (hrs)	Pfv WT			Pfv ΔB
0	0.05	0.05	0.05	0.05	0.05	0.05
2	0.117	0.116	0.114	0.1	0.112	0.11
4	0.22	0.225	0.245	0.168	0.2	0.176
6	0.434	0.456	0.455	0.373	0.356	0.372
8	0.712	0.678	0.715	0.56	0.554	0.578
10	0.8	0.865	0.823	0.7	0.765	0.654
18	1.1	1.112	1.123	0.998	0.976	1.11
24	1.163	1.176	1.134	1.101	1.112	1.118
