## Supplementary Tables for "The Genetic Basis of Bacterial Adaptation to Hosts": Supplementary_Table_13_sources.xlsx

### Sheet: Sheet1
Source	# records downloaded	Post filtration records	Description
IMG	65804	30955	Public Database
NCBI	27086	11346	Public Database
Zou (NCBI)	1521	1224	Zou et al. 2019. bacterial genomes from the healthy human gut
Karasov (NCBI)	1523	478	Karasov et al. 2018. Pseudomonas from Arabidopsis
Poyet (NCBI)	3464	2716	Poyet et al. 2019. bacterial genomes from the healthy human gut
Thomas-White (ENA)	149	108	Thomas-White et al. 2018. bacterial genomes from female bladder
Levy (IMG)	3814	1880	Levy et al 2018. Plant-associated bacterial isolates
Blackwell	661405	279480	Blackwell et al 2021. 661k genomes assembled all using the same method
PATRIC	165308	68514	bacterial animal pathogen genomes with known host
Garrido-Oter (NCBI)	1269	415	Garrido-Oter et al. 2018. Rhizobiales from Arabidopsis roots
Total	931343	397116
